# Competitive learning suggests circulating miRNA profiles for cancers decades prior to diagnosis

**DOI:** 10.1101/2020.03.26.009597

**Authors:** Andreas Keller, Tobias Fehlmann, Christina Backes, Fabian Kern, Randi Gislefoss, Hilde Langseth, Trine B. Rounge, Nicole Ludwig, Eckart Meese

## Abstract

Small non-coding RNAs such as microRNAs are master regulators of gene expression. One of the most promising applications of miRNAs is the use as liquid biopsy. Especially early diagnosis is an effective means to increase patients’ overall survival. E.g. in oncology a tumor is detected at best prior to its clinical manifestation. We generated genome-wide miRNA profiles from serum of patients and controls from the population-based Janus Serum Bank (JSB) and analyzed them by bioinformatics and artificial intelligence approaches. JSB contains sera from 318,628 originally healthy persons, more than 96,000 of whom later developed cancer. We selected 210 serum samples of patients with lung, colon or breast cancer at three time points prior to diagnosis, after cancer diagnosis and controls. The controls were matched with regard to age of the blood donor and to the time points of blood drawing, which were 27, 32, or 38 years prior to diagnosis. Using ANOVA we report 70 significantly deregulated markers (adjusted p-value<0.05). The driver for the significance was the diagnostic time point (miR-575, miR-6821-5p, miR-630 had adjusted p-values<10^−10^). Further, 91miRNAs were differently expressed in pre-diagnostic samples as compared to controls (nominal p<0.05). Unsupervised competitive learning by self-organized maps indicated larges effects in lung cancer samples while breast cancer samples showed the least pronounced changes. Self-organized maps also highlighted cancer and time point specific miRNA dys-regulation. Intriguingly, a detailed breakdown of the results highlighted that 51% of all miRNAs were highly specific, either for a time-point or a cancer entity. Our results indicate that tumors may be indicated by serum miRNAs decades prior the clinical manifestation.
