## Supplemental Table 1 for "Competitive learning suggests circulating miRNA profiles for cancers decades prior to diagnosis"

### Sheet: anova_pvalues_pre-post-hc
miRNA	raw P	adjusted P
hsa-miR-575	3.61513e-16	1.57258e-13
hsa-miR-6821-5p	4.92398e-14	1.07097e-11
hsa-miR-630	1.01307e-13	1.46894e-11
hsa-miR-6090	2.21578e-11	2.40966e-09
hsa-miR-328-5p	1.38299e-10	1.2032e-08
hsa-miR-5703	3.03021e-10	2.1969e-08
hsa-miR-6087	9.0611e-10	5.63083e-08
hsa-miR-4707-3p	1.88933e-09	1.02732e-07
hsa-miR-3663-3p	3.2993e-09	1.59466e-07
hsa-miR-4530	4.51758e-09	1.96515e-07
hsa-miR-4459	8.01037e-09	3.16774e-07
hsa-miR-762	1.53636e-08	5.56929e-07
hsa-miR-6791-5p	3.71543e-08	1.24324e-06
hsa-miR-3960	7.8908e-08	2.45179e-06
hsa-miR-4687-3p	1.02631e-07	2.97631e-06
hsa-miR-3665	3.96239e-07	1.07727e-05
hsa-miR-4516	1.16739e-06	2.98715e-05
hsa-miR-4741	1.47066e-06	3.55411e-05
hsa-miR-6873-3p	8.09892e-06	0.000185423
hsa-miR-2861	3.13503e-05	0.000681869
hsa-miR-4433a-3p	3.44145e-05	0.000712871
hsa-miR-7855-5p	4.54392e-05	0.000898458
hsa-miR-1273g-3p	7.24757e-05	0.00137074
hsa-miR-4486	8.94181e-05	0.0016207
hsa-miR-6826-5p	0.000102363	0.00178112
hsa-miR-5006-5p	0.000109357	0.00182962
hsa-miR-3940-5p	0.000113696	0.00183177
hsa-miR-8069	0.000127137	0.00197517
hsa-miR-6763-5p	0.000143337	0.00215006
hsa-miR-4430	0.000207961	0.00301544
hsa-miR-3196	0.000218741	0.00306944
hsa-miR-6724-5p	0.00022663	0.00308075
hsa-miR-6794-5p	0.00023949	0.00315691
hsa-miR-486-5p	0.000267241	0.00335846
hsa-miR-638	0.000270221	0.00335846
hsa-miR-6786-5p	0.000287002	0.00346794
hsa-miR-4327	0.000308853	0.00363111
hsa-miR-8063	0.00034975	0.00400372
hsa-miR-8089	0.000591114	0.0065932
hsa-miR-937-5p	0.00065328	0.00710442
hsa-miR-4463	0.0006777	0.00719023
hsa-miR-6085	0.000813472	0.00842525
hsa-miR-3648	0.00116276	0.0117628
hsa-miR-4745-5p	0.0012318	0.0121767
hsa-miR-2276-3p	0.00125965	0.0121767
hsa-miR-7641	0.00129868	0.012281
hsa-miR-4532	0.0013951	0.0129121
hsa-miR-4281	0.00147954	0.0134083
hsa-miR-150-3p	0.00167944	0.0146772
hsa-miR-4433b-3p	0.00168703	0.0146772
hsa-miR-4507	0.00185023	0.0157814
hsa-miR-1471	0.00190113	0.0159037
hsa-miR-4271	0.0019732	0.0161951
hsa-miR-92a-3p	0.00225041	0.0181283
hsa-miR-135a-3p	0.00241934	0.0191348
hsa-miR-6808-5p	0.00248058	0.0192688
hsa-miR-5001-5p	0.00267369	0.0204045
hsa-miR-4690-5p	0.00398397	0.0294908
hsa-miR-3682-3p	0.00399991	0.0294908
hsa-miR-8071	0.00410015	0.0297261
hsa-miR-769-3p	0.00422743	0.0301464
hsa-miR-6739-5p	0.00440023	0.0308726
hsa-miR-4739	0.00477722	0.0328229
hsa-miR-4515	0.00482912	0.0328229
hsa-miR-6819-5p	0.00507115	0.0339377
hsa-miR-671-5p	0.0053571	0.0352505
hsa-miR-718	0.00542939	0.0352505
hsa-miR-211-3p	0.00687763	0.0439966
hsa-miR-6752-5p	0.00738927	0.0465845
hsa-miR-4730	0.00768387	0.0477498
hsa-miR-6793-5p	0.00929724	0.0569619
hsa-miR-4499	0.00997883	0.0599529
hsa-miR-149-3p	0.0100611	0.0599529
hsa-miR-572	0.0105765	0.0621728
hsa-miR-33b-3p	0.0115698	0.0671051
hsa-miR-4465	0.011863	0.0679003
hsa-miR-6741-5p	0.0121117	0.068423
hsa-miR-451b	0.012641	0.0704152
hsa-miR-5585-3p	0.0127881	0.0704152
hsa-miR-451a	0.013652	0.0735087
hsa-miR-6796-5p	0.0136878	0.0735087
hsa-miR-6076	0.0146134	0.0775225
hsa-miR-574-3p	0.016137	0.0844614
hsa-miR-6084	0.0163098	0.0844614
hsa-miR-6858-5p	0.0172973	0.0885213
hsa-miR-7704	0.0175712	0.0888775
hsa-miR-6886-3p	0.0189795	0.0948977
hsa-miR-4664-3p	0.0196287	0.0970282
hsa-miR-3610	0.0201482	0.0984773
hsa-miR-6723-5p	0.0209327	0.101175
hsa-miR-6125	0.0233082	0.111382
hsa-miR-3195	0.0235567	0.111382
hsa-miR-642a-3p	0.0255357	0.119205
hsa-miR-3188	0.0258028	0.119205
hsa-miR-6840-3p	0.0262301	0.119205
hsa-miR-345-3p	0.0265124	0.119205
hsa-miR-550a-5p	0.0265814	0.119205
hsa-miR-1207-5p	0.0269537	0.119642
hsa-miR-4731-3p	0.0276371	0.120698
hsa-miR-6716-3p	0.0277467	0.120698
hsa-miR-4763-3p	0.0283193	0.121549
hsa-miR-4689	0.0288631	0.121549
hsa-miR-1343-5p	0.0293761	0.121549
hsa-miR-4758-5p	0.0294591	0.121549
hsa-miR-1226-5p	0.0294673	0.121549
hsa-miR-6819-3p	0.0296188	0.121549
hsa-miR-6861-3p	0.0299088	0.121592
hsa-miR-4436b-5p	0.0333839	0.13323
hsa-miR-4673	0.0333841	0.13323
hsa-miR-1295a	0.0346255	0.13471
hsa-miR-6777-3p	0.0348035	0.13471
hsa-miR-6756-5p	0.034916	0.13471
hsa-miR-6803-5p	0.0349936	0.13471
hsa-miR-4634	0.0359859	0.137315
hsa-miR-6805-5p	0.0371042	0.140351
hsa-miR-5196-5p	0.0397658	0.149122
hsa-miR-197-3p	0.0402254	0.149178
hsa-miR-4665-3p	0.0404667	0.149178
hsa-miR-6792-5p	0.0411658	0.149739
hsa-miR-3138	0.0414851	0.149739
hsa-miR-6795-3p	0.0424234	0.149739
hsa-miR-7108-5p	0.0424255	0.149739
hsa-miR-4769-3p	0.0424309	0.149739
hsa-miR-4466	0.0429577	0.149739
hsa-miR-6850-5p	0.0438441	0.149739
hsa-miR-3162-3p	0.0441539	0.149739
hsa-miR-4257	0.0442296	0.149739
hsa-miR-1825	0.0443193	0.149739
hsa-let-7b-3p	0.0444054	0.149739
hsa-miR-6757-3p	0.0450757	0.15083
hsa-miR-1228-3p	0.0460341	0.152861
hsa-miR-6851-3p	0.0468884	0.154518
hsa-miR-1295b-3p	0.0478105	0.156373
hsa-miR-6772-5p	0.0497388	0.161466
hsa-miR-4497	0.0503077	0.162078
hsa-miR-371b-5p	0.0506726	0.162078
hsa-miR-1299	0.0512743	0.162805
hsa-miR-636	0.0516875	0.162891
hsa-miR-425-3p	0.0520502	0.162891
hsa-miR-4632-5p	0.052849	0.163935
hsa-miR-4649-3p	0.0531376	0.163935
hsa-miR-6865-5p	0.054935	0.168287
hsa-miR-4476	0.0556229	0.169202
hsa-miR-3667-5p	0.0571319	0.172586
hsa-miR-4312	0.0584156	0.174961
hsa-miR-6797-3p	0.0587225	0.174961
hsa-miR-3194-5p	0.0593272	0.17556
hsa-miR-4734	0.0606239	0.178185
hsa-miR-4485-5p	0.0625312	0.178203
hsa-miR-766-3p	0.0628957	0.178203
hsa-miR-6831-5p	0.0631433	0.178203
hsa-miR-4787-3p	0.0632693	0.178203
hsa-miR-432-5p	0.0633289	0.178203
hsa-miR-6751-3p	0.063377	0.178203
hsa-miR-6727-5p	0.0634977	0.178203
hsa-miR-4323	0.0640054	0.178477
hsa-miR-4758-3p	0.0654029	0.18002
hsa-miR-7975	0.066071	0.18002
hsa-miR-3141	0.066208	0.18002
hsa-miR-4443	0.0662143	0.18002
hsa-miR-6749-5p	0.0668945	0.18074
hsa-miR-6798-3p	0.0695677	0.186802
hsa-miR-6889-3p	0.0708081	0.188466
hsa-miR-6812-5p	0.0710537	0.188466
hsa-miR-6069	0.0723125	0.188989
hsa-miR-3679-5p	0.0730444	0.188989
hsa-miR-4652-3p	0.0734041	0.188989
hsa-miR-1304-3p	0.0736417	0.188989
hsa-miR-4310	0.0737912	0.188989
hsa-miR-6879-5p	0.0740266	0.188989
hsa-miR-3613-3p	0.0743725	0.188989
hsa-miR-3620-5p	0.0750491	0.188989
hsa-miR-3178	0.075161	0.188989
hsa-miR-8060	0.0762292	0.190573
hsa-miR-1539	0.0805691	0.200272
hsa-miR-6800-3p	0.0811749	0.200631
hsa-miR-4725-5p	0.0820858	0.200753
hsa-miR-3614-5p	0.0824458	0.200753
hsa-miR-933	0.0827998	0.200753
hsa-miR-1281	0.0830703	0.200753
hsa-miR-6789-5p	0.085137	0.204611
hsa-miR-6768-5p	0.0870216	0.20702
hsa-miR-371a-5p	0.0874313	0.20702
hsa-miR-4750-3p	0.0875672	0.20702
hsa-miR-7847-3p	0.0909877	0.21219
hsa-miR-6737-3p	0.0916645	0.21219
hsa-miR-6083	0.0923655	0.21219
hsa-miR-3679-3p	0.0929024	0.21219
hsa-miR-4787-5p	0.0934965	0.21219
hsa-miR-6508-5p	0.0936045	0.21219
hsa-miR-2116-3p	0.0937147	0.21219
hsa-miR-6893-5p	0.0940844	0.21219
hsa-miR-6848-3p	0.0941439	0.21219
hsa-miR-188-5p	0.0969292	0.216842
hsa-miR-6884-3p	0.0975291	0.216842
hsa-miR-1908-3p	0.0977034	0.216842
hsa-miR-6870-3p	0.0987774	0.218112
hsa-miR-1229-5p	0.0997191	0.21908
hsa-miR-4433a-5p	0.103225	0.225643
hsa-miR-4539	0.104213	0.226662
hsa-miR-1268b	0.105325	0.22672
hsa-miR-6857-3p	0.106231	0.22672
hsa-miR-6865-3p	0.106793	0.22672
hsa-miR-8485	0.106801	0.22672
hsa-miR-3652	0.106845	0.22672
hsa-miR-4655-3p	0.109453	0.230346
hsa-miR-6855-3p	0.109613	0.230346
hsa-miR-4429	0.110838	0.231615
hsa-miR-191-3p	0.111345	0.231615
hsa-miR-7974	0.111814	0.231615
hsa-miR-1224-5p	0.112814	0.231661
hsa-miR-1238-3p	0.112901	0.231661
hsa-miR-939-5p	0.114345	0.233521
hsa-miR-5739	0.117092	0.237312
hsa-miR-320e	0.117292	0.237312
hsa-let-7f-1-3p	0.118333	0.23831
hsa-miR-634	0.121379	0.243317
hsa-miR-4767	0.122406	0.24425
hsa-miR-129-2-3p	0.123467	0.244328
hsa-miR-1268a	0.123568	0.244328
hsa-miR-4313	0.124517	0.244584
hsa-miR-1229-3p	0.124822	0.244584
hsa-miR-483-3p	0.12631	0.24639
hsa-miR-6737-5p	0.13148	0.254352
hsa-miR-328-3p	0.132014	0.254352
hsa-miR-6784-3p	0.132146	0.254352
hsa-miR-6757-5p	0.135941	0.260504
hsa-miR-3911	0.137181	0.261727
hsa-miR-4701-5p	0.140933	0.267712
hsa-miR-539-5p	0.142627	0.269751
hsa-miR-181d-5p	0.145542	0.274073
hsa-miR-181b-5p	0.14831	0.278028
hsa-miR-4707-5p	0.148921	0.278028
hsa-miR-5010-3p	0.151017	0.280101
hsa-miR-514b-5p	0.151319	0.280101
hsa-miR-4666b	0.152823	0.28036
hsa-miR-5571-5p	0.153234	0.28036
hsa-miR-1233-5p	0.153392	0.28036
hsa-miR-1234-3p	0.154182	0.280518
hsa-miR-6858-3p	0.154768	0.280518
hsa-miR-6779-3p	0.156099	0.281756
hsa-miR-6824-3p	0.158721	0.285304
hsa-miR-6800-5p	0.161912	0.288757
hsa-miR-6794-3p	0.161969	0.288757
hsa-miR-23c	0.165421	0.293708
hsa-miR-1267	0.167857	0.295556
hsa-miR-489-3p	0.16819	0.295556
hsa-miR-1915-3p	0.168593	0.295556
hsa-miR-1273f	0.169811	0.295556
hsa-miR-6894-5p	0.169859	0.295556
hsa-miR-1227-5p	0.174417	0.302277
hsa-miR-6775-5p	0.179341	0.309578
hsa-miR-223-3p	0.183023	0.314684
hsa-miR-6732-3p	0.185066	0.316943
hsa-miR-4695-5p	0.186037	0.317357
hsa-miR-3202	0.191608	0.325583
hsa-miR-6515-3p	0.194673	0.329051
hsa-miR-3190-5p	0.195161	0.329051
hsa-miR-6760-3p	0.196211	0.329543
hsa-miR-548ai	0.197204	0.329937
hsa-miR-187-5p	0.199368	0.331501
hsa-miR-4651	0.199663	0.331501
hsa-miR-7162-3p	0.200996	0.332445
hsa-miR-4417	0.204313	0.336653
hsa-miR-8072	0.206004	0.338157
hsa-miR-4298	0.207107	0.33869
hsa-miR-4728-5p	0.209325	0.341035
hsa-miR-4749-3p	0.21173	0.343666
hsa-miR-1246	0.213765	0.345679
hsa-miR-4274	0.21782	0.349073
hsa-miR-6806-5p	0.218207	0.349073
hsa-miR-6763-3p	0.218271	0.349073
hsa-miR-320d	0.220849	0.351902
hsa-miR-6738-5p	0.223525	0.35483
hsa-miR-6775-3p	0.224318	0.35483
hsa-miR-365a-3p	0.226065	0.356298
hsa-miR-6847-5p	0.229688	0.358447
hsa-miR-149-5p	0.229698	0.358447
hsa-miR-7111-5p	0.230521	0.358447
hsa-miR-1237-3p	0.230724	0.358447
hsa-miR-1290	0.232231	0.359503
hsa-miR-6722-3p	0.235518	0.363299
hsa-miR-6861-5p	0.239539	0.364809
hsa-miR-8064	0.239626	0.364809
hsa-miR-4800-5p	0.239653	0.364809
hsa-miR-940	0.239851	0.364809
hsa-miR-6877-3p	0.241964	0.36559
hsa-miR-1181	0.242046	0.36559
hsa-miR-5088-5p	0.251872	0.379115
hsa-miR-1914-3p	0.255097	0.382645
hsa-miR-6743-5p	0.258613	0.386586
hsa-miR-6759-3p	0.261477	0.388529
hsa-miR-3135b	0.261699	0.388529
hsa-miR-7108-3p	0.263591	0.390007
hsa-miR-98-3p	0.265055	0.390844
hsa-miR-6829-5p	0.272715	0.399899
hsa-miR-4721	0.273821	0.399899
hsa-miR-1260a	0.273954	0.399899
hsa-miR-7845-5p	0.278667	0.405419
hsa-miR-3180-5p	0.281781	0.408485
hsa-miR-92b-3p	0.282653	0.408485
hsa-miR-6867-5p	0.286825	0.413142
hsa-miR-4290	0.288278	0.413865
hsa-miR-3620-3p	0.289723	0.414571
hsa-miR-4698	0.292115	0.416624
hsa-miR-6785-3p	0.294398	0.417567
hsa-miR-208a-5p	0.294739	0.417567
hsa-miR-4270	0.295656	0.417567
hsa-miR-4481	0.303818	0.427705
hsa-miR-1202	0.305353	0.428382
hsa-miR-3646	0.306269	0.428382
hsa-miR-652-5p	0.308783	0.430515
hsa-miR-7844-5p	0.312598	0.434303
hsa-miR-483-5p	0.314321	0.434303
hsa-miR-7111-3p	0.315947	0.434303
hsa-miR-7110-5p	0.316409	0.434303
hsa-miR-6068	0.317386	0.434303
hsa-miR-6089	0.317491	0.434303
hsa-miR-4284	0.321764	0.437793
hsa-miR-3162-5p	0.322055	0.437793
hsa-miR-195-3p	0.323307	0.438126
hsa-miR-670-5p	0.325141	0.438589
hsa-miR-21-5p	0.326555	0.438589
hsa-miR-4538	0.326673	0.438589
hsa-miR-6868-5p	0.333979	0.447018
hsa-miR-134-5p	0.336004	0.448053
hsa-miR-6813-3p	0.336812	0.448053
hsa-miR-6807-5p	0.341938	0.452861
hsa-miR-4655-5p	0.342509	0.452861
hsa-miR-619-5p	0.343628	0.452964
hsa-miR-5195-3p	0.348949	0.457468
hsa-miR-6833-5p	0.349148	0.457468
hsa-miR-6891-5p	0.351105	0.45865
hsa-miR-6731-3p	0.35293	0.459655
hsa-miR-7106-5p	0.360676	0.46834
hsa-miR-198	0.370953	0.478635
hsa-miR-1225-5p	0.371561	0.478635
hsa-miR-4778-5p	0.371905	0.478635
hsa-miR-4646-3p	0.374193	0.48016
hsa-miR-6127	0.377266	0.482507
hsa-miR-320b	0.379032	0.482507
hsa-miR-4785	0.379351	0.482507
hsa-miR-6890-3p	0.383204	0.485987
hsa-miR-6743-3p	0.388697	0.491521
hsa-miR-6869-5p	0.390357	0.492189
hsa-miR-6785-5p	0.394107	0.493713
hsa-miR-4534	0.394271	0.493713
hsa-miR-4750-5p	0.394971	0.493713
hsa-miR-563	0.40021	0.49883
hsa-miR-6088	0.401929	0.49954
hsa-miR-320c	0.406414	0.503303
hsa-miR-6507-3p	0.40727	0.503303
hsa-miR-6756-3p	0.408557	0.503462
hsa-miR-3656	0.416258	0.511503
hsa-miR-2392	0.424815	0.51956
hsa-miR-5100	0.425203	0.51956
hsa-miR-4496	0.427359	0.520108
hsa-miR-3064-5p	0.428043	0.520108
hsa-miR-602	0.441414	0.534861
hsa-miR-4728-3p	0.446934	0.538906
hsa-miR-6812-3p	0.44723	0.538906
hsa-miR-6728-5p	0.452656	0.543937
hsa-miR-6086	0.457998	0.54884
hsa-miR-6779-5p	0.461164	0.551116
hsa-miR-6834-3p	0.466828	0.556356
hsa-miR-6751-5p	0.472736	0.561858
hsa-miR-4669	0.48404	0.573725
hsa-miR-663a	0.487508	0.576266
hsa-miR-129-1-3p	0.501618	0.591338
hsa-miR-324-3p	0.50421	0.592768
hsa-miR-4440	0.505557	0.592768
hsa-miR-6732-5p	0.516716	0.604224
hsa-miR-6883-5p	0.521576	0.608273
hsa-miR-6769b-5p	0.523939	0.608892
hsa-miR-3934-5p	0.524907	0.608892
hsa-miR-1227-3p	0.52681	0.609474
hsa-miR-1180-3p	0.542535	0.626002
hsa-miR-6124	0.548679	0.631416
hsa-miR-320a	0.556177	0.638356
hsa-miR-6752-3p	0.558384	0.639203
hsa-miR-30a-3p	0.561066	0.640587
hsa-miR-4505	0.566129	0.644676
hsa-miR-765	0.570674	0.648155
hsa-miR-7114-3p	0.572683	0.648743
hsa-miR-6799-5p	0.577294	0.652267
hsa-miR-7107-5p	0.58443	0.658619
hsa-miR-5787	0.587477	0.660342
hsa-miR-6765-3p	0.594739	0.666782
hsa-miR-6784-5p	0.601219	0.672314
hsa-miR-4455	0.606331	0.676292
hsa-miR-206	0.610586	0.679296
hsa-miR-4306	0.632286	0.701644
hsa-miR-1228-5p	0.636273	0.704272
hsa-miR-197-5p	0.642816	0.709707
hsa-miR-3937	0.648208	0.713849
hsa-miR-3907	0.658095	0.722908
hsa-miR-7114-5p	0.661556	0.724879
hsa-miR-6126	0.674626	0.737343
hsa-miR-6856-5p	0.67983	0.741168
hsa-miR-6766-3p	0.684824	0.744747
hsa-miR-557	0.694543	0.753432
hsa-miR-6860	0.69994	0.757398
hsa-let-7b-5p	0.708815	0.765098
hsa-miR-6740-5p	0.726466	0.78221
hsa-miR-6849-5p	0.733814	0.787566
hsa-miR-16-5p	0.735062	0.787566
hsa-miR-642b-3p	0.746593	0.796721
hsa-miR-1275	0.747269	0.796721
hsa-miR-296-5p	0.749392	0.797031
hsa-miR-3151-3p	0.758383	0.804626
hsa-miR-7150	0.768598	0.81348
hsa-miR-3149	0.777636	0.821048
hsa-miR-6880-3p	0.786591	0.828491
hsa-miR-1238-5p	0.832163	0.868845
hsa-miR-2278	0.832348	0.868845
hsa-miR-1306-3p	0.832636	0.868845
hsa-miR-6510-5p	0.832893	0.868845
hsa-miR-7977	0.84231	0.874912
hsa-miR-1260b	0.842731	0.874912
hsa-miR-6165	0.848503	0.878807
hsa-miR-1587	0.861404	0.887067
hsa-miR-3675-3p	0.862382	0.887067
hsa-miR-4788	0.862596	0.887067
hsa-miR-7850-5p	0.873871	0.896542
hsa-miR-4484	0.916735	0.938305
hsa-miR-3148	0.922057	0.941537
hsa-miR-4442	0.924391	0.94171
hsa-miR-4793-3p	0.945074	0.96053
hsa-miR-4701-3p	0.951012	0.964313
hsa-miR-1185-1-3p	0.956336	0.967456
hsa-miR-1249-3p	0.966565	0.975535
hsa-miR-574-5p	0.971364	0.97811
hsa-miR-4419b	0.97629	0.980799
hsa-miR-32-3p	0.99072	0.993002
hsa-miR-595	0.996111	0.996111
