## Supplemental Table 2 for "Competitive learning suggests circulating miRNA profiles for cancers decades prior to diagnosis"

### Sheet: 003_ResultMatrix
	median group 1	median group 2	stdv group 1	stdv group 2	fold change	log(2) fold change	Wilcoxon Mann Whitney Test raw p-Value	Wilcoxon Mann Whitney Test adjusted p-Value	t-Test raw p-Value	t-Test adjusted p-Value	AUC	Coefficient of Variation group 1	Coefficient of Variation group 2	Difference of Coefficient of Variations
hsa-miR-149-3p	0.85	1.07	0.32	0.3	0.8	-0.33	0.00076043	0.12092	0.0029089	0.24992	0.647859	0.353	0.282	0.07
hsa-miR-3682-3p	2.89	3.41	0.91	0.97	0.85	-0.24	0.00077687	0.12092	0.00084109	0.24992	0.647595	0.313	0.287	0.03
hsa-miR-6084	1.7	2.01	0.5	0.5	0.85	-0.24	0.00083391	0.12092	0.0034339	0.24992	0.646736	0.294	0.261	0.03
hsa-miR-4664-3p	5.03	4.15	2.98	2.34	1.21	0.28	0.0034679	0.23342	0.0085649	0.24992	0.371631	0.508	0.489	0.02
hsa-miR-550a-5p	4.09	3.34	2.23	1.85	1.23	0.29	0.0036918	0.23342	0.0086894	0.24992	0.372489	0.478	0.48	0
hsa-miR-6795-3p	3.9	3.31	1.73	1.55	1.18	0.24	0.0053372	0.23342	0.013861	0.24992	0.377643	0.401	0.417	-0.02
hsa-miR-6879-5p	6.9	8.05	3.21	11.57	0.86	-0.22	0.0062121	0.23342	0.039263	0.24992	0.620177	0.47	1.213	-0.74
hsa-miR-4430	2.94	3.45	1.15	1.22	0.85	-0.23	0.0072834	0.23342	0.016103	0.24992	0.617865	0.39	0.359	0.03
hsa-miR-636	2.31	2.02	0.72	0.61	1.14	0.19	0.0076867	0.23342	0.016005	0.24992	0.382928	0.301	0.286	0.01
hsa-miR-4721	5.28	5.99	1.6	12.21	0.88	-0.18	0.0081422	0.23342	0.14948	0.38548	0.616213	0.311	1.723	-1.41
hsa-miR-6796-5p	2.64	3.19	0.92	0.94	0.83	-0.27	0.0083285	0.23342	0.0067748	0.24992	0.615883	0.337	0.302	0.03
hsa-miR-6793-5p	2.64	3.23	1.07	1.42	0.81	-0.3	0.0090585	0.23342	0.0053792	0.24992	0.614627	0.393	0.436	-0.04
hsa-miR-6777-3p	4.33	3.72	1.82	1.42	1.16	0.22	0.0095882	0.23342	0.011888	0.24992	0.386232	0.385	0.347	0.04
hsa-miR-6741-5p	8.05	9.16	3.69	3.64	0.88	-0.19	0.010502	0.23342	0.025137	0.24992	0.612381	0.436	0.374	0.06
hsa-miR-4497	3.68	4.45	1.43	1.48	0.83	-0.27	0.011065	0.23342	0.01556	0.24992	0.611588	0.364	0.33	0.03
hsa-miR-4312	3.63	3.07	1.5	1.3	1.18	0.24	0.011355	0.23342	0.02085	0.24992	0.388808	0.383	0.38	0
hsa-miR-4271	12.48	14.39	5.27	5.73	0.87	-0.21	0.012041	0.23342	0.024361	0.24992	0.610267	0.396	0.377	0.02
hsa-miR-6848-3p	4.59	3.94	1.94	1.7	1.16	0.22	0.012524	0.23342	0.036697	0.24992	0.390328	0.389	0.385	0
hsa-let-7b-3p	6.04	4.94	3.48	2.81	1.22	0.29	0.013977	0.23342	0.017072	0.24992	0.392045	0.505	0.49	0.02
hsa-miR-1226-5p	4.66	5.39	1.84	1.88	0.86	-0.21	0.014818	0.23342	0.014615	0.24992	0.60703	0.374	0.334	0.04
hsa-miR-4731-3p	2.89	2.7	1.05	0.76	1.07	0.1	0.015068	0.23342	0.011747	0.24992	0.393235	0.332	0.27	0.06
hsa-miR-6757-3p	3.81	3.06	1.71	1.47	1.24	0.32	0.015258	0.23342	0.01965	0.24992	0.393433	0.421	0.421	0
hsa-miR-3613-3p	3.42	2.9	1.46	1.27	1.18	0.24	0.015641	0.23342	0.025177	0.24992	0.393829	0.397	0.396	0
hsa-miR-6851-3p	5.15	4.37	2.86	2.25	1.18	0.24	0.015899	0.23342	0.016647	0.24992	0.394094	0.486	0.454	0.03
hsa-miR-1299	2.02	2.25	0.98	1.59	0.9	-0.16	0.016776	0.23342	0.021869	0.24992	0.605048	0.457	0.613	-0.16
hsa-miR-634	2.12	1.94	0.82	0.78	1.09	0.13	0.017123	0.23342	0.044863	0.24992	0.395283	0.343	0.364	-0.02
hsa-miR-211-3p	10.23	12.37	4.82	5.09	0.83	-0.27	0.018042	0.23342	0.01899	0.24992	0.603858	0.441	0.4	0.04
hsa-miR-3178	1.75	2.03	0.72	0.69	0.86	-0.22	0.018277	0.23342	0.027572	0.24992	0.60366	0.395	0.335	0.06
hsa-miR-2116-3p	5	4.14	2.82	2.42	1.21	0.27	0.018573	0.23342	0.030737	0.24992	0.396604	0.495	0.501	-0.01
hsa-miR-4323	2.81	2.47	0.85	0.71	1.14	0.19	0.018723	0.23342	0.020469	0.24992	0.396736	0.295	0.274	0.02
hsa-miR-432-5p	2.89	3.4	1	0.93	0.85	-0.23	0.018876	0.23342	0.023427	0.24992	0.603132	0.325	0.271	0.05
hsa-miR-6870-3p	3.23	2.75	1.15	1.01	1.17	0.23	0.019652	0.23342	0.035666	0.24992	0.397529	0.341	0.333	0.01
hsa-miR-4758-3p	5.44	4.62	3.29	2.71	1.18	0.24	0.020213	0.23342	0.022361	0.24992	0.397992	0.507	0.499	0.01
hsa-miR-4758-5p	4.39	5.36	1.81	1.99	0.82	-0.29	0.02095	0.23342	0.014363	0.24992	0.601414	0.378	0.362	0.02
hsa-miR-1295a	2.24	2.64	0.98	1.26	0.85	-0.24	0.021292	0.23342	0.021511	0.24992	0.60115	0.412	0.456	-0.04
hsa-miR-4310	5.3	4.75	3.29	2.71	1.12	0.16	0.021977	0.23342	0.029195	0.24992	0.399379	0.518	0.507	0.01
hsa-miR-6819-3p	7.8	6.55	3.51	3.11	1.19	0.25	0.024341	0.23342	0.033509	0.24992	0.401097	0.41	0.417	-0.01
hsa-miR-4750-3p	2.49	2.19	0.8	0.7	1.14	0.18	0.024346	0.23342	0.027832	0.24992	0.401097	0.307	0.297	0.01
hsa-miR-1343-5p	1.82	2.16	0.71	0.79	0.84	-0.25	0.024443	0.23342	0.033852	0.24992	0.598837	0.373	0.366	0.01
hsa-miR-425-3p	6.14	5.12	3.84	3.04	1.2	0.26	0.025117	0.23342	0.018935	0.24992	0.401625	0.523	0.5	0.02
hsa-miR-2276-3p	3.62	3.88	1.21	1.19	0.93	-0.1	0.025808	0.23342	0.02052	0.24992	0.597912	0.348	0.306	0.04
hsa-miR-6889-3p	4.94	4.2	2.52	2.1	1.18	0.23	0.025809	0.23342	0.028045	0.24992	0.402088	0.45	0.437	0.01
hsa-miR-4787-3p	7.14	5.93	3.92	3.15	1.2	0.27	0.02672	0.23342	0.021165	0.24992	0.402682	0.478	0.455	0.02
hsa-miR-1539	5.49	4.65	3.16	2.67	1.18	0.24	0.026929	0.23342	0.040721	0.24992	0.402814	0.493	0.486	0.01
hsa-miR-1238-3p	8.39	6.64	5.74	5.33	1.26	0.34	0.02714	0.23342	0.067733	0.28242	0.402947	0.583	0.642	-0.06
hsa-miR-4725-5p	7.05	6.07	4.6	4.01	1.16	0.22	0.027242	0.23342	0.03722	0.24992	0.403013	0.54	0.56	-0.02
hsa-miR-8060	3.07	3.49	1.16	1.23	0.88	-0.18	0.027668	0.23342	0.02412	0.24992	0.596723	0.374	0.35	0.02
hsa-miR-6756-5p	6.63	7.17	1.99	2.5	0.92	-0.11	0.028739	0.23342	0.014735	0.24992	0.596062	0.319	0.352	-0.03
hsa-miR-6772-5p	2.91	3.23	0.96	0.92	0.9	-0.15	0.029185	0.23342	0.020699	0.24992	0.595798	0.338	0.29	0.05
hsa-miR-1304-3p	8.21	6.59	6.83	4.96	1.25	0.32	0.029523	0.23342	0.035469	0.24992	0.4044	0.68	0.61	0.07
hsa-miR-8089	104.92	117.97	43.15	42.54	0.89	-0.17	0.030002	0.23342	0.053883	0.26533	0.595137	0.4	0.353	0.05
hsa-miR-1224-5p	2.46	2.98	0.96	1.16	0.83	-0.27	0.030096	0.23342	0.046212	0.24992	0.59527	0.375	0.405	-0.03
hsa-miR-6792-5p	2.87	3.3	1.18	1.55	0.87	-0.2	0.030902	0.23342	0.02321	0.24992	0.594807	0.399	0.451	-0.05
hsa-miR-6861-3p	3.9	3.59	1.66	1.38	1.09	0.12	0.031137	0.23342	0.041964	0.24992	0.405325	0.38	0.355	0.02
hsa-miR-23c	4.88	3.84	2.46	2.17	1.27	0.34	0.031374	0.23342	0.065997	0.28242	0.405457	0.466	0.47	0
hsa-miR-933	3.52	3.08	1.38	1.12	1.14	0.19	0.032824	0.23342	0.031392	0.24992	0.40625	0.371	0.339	0.03
hsa-miR-6797-3p	8.38	7.58	4.59	3.91	1.11	0.14	0.03394	0.23342	0.036455	0.24992	0.406845	0.475	0.47	0
hsa-miR-6508-5p	7.82	6.27	5.08	4.46	1.25	0.32	0.034584	0.23342	0.046702	0.24992	0.407175	0.563	0.59	-0.03
hsa-miR-4539	1.62	1.81	0.46	0.44	0.9	-0.16	0.035767	0.23342	0.049765	0.25765	0.59223	0.281	0.247	0.03
hsa-miR-4665-3p	12.45	10.16	10.84	7.95	1.23	0.29	0.036687	0.23342	0.030647	0.24992	0.408232	0.674	0.615	0.06
hsa-miR-6763-3p	4.63	4.32	2.17	1.97	1.07	0.1	0.036698	0.23342	0.088133	0.30187	0.408232	0.408	0.412	0
hsa-miR-3679-3p	2.6	2.35	1.05	0.81	1.11	0.15	0.037798	0.23342	0.033708	0.24992	0.408761	0.365	0.313	0.05
hsa-miR-6812-5p	6.84	7.37	2.37	2.21	0.93	-0.11	0.038761	0.23342	0.040316	0.24992	0.590777	0.39	0.325	0.07
hsa-miR-6865-3p	6.7	5.77	4.3	3.68	1.16	0.22	0.038779	0.23342	0.044475	0.24992	0.409223	0.537	0.543	-0.01
hsa-miR-191-3p	7.37	6.2	4.93	4.3	1.19	0.25	0.039204	0.23342	0.055267	0.26533	0.409421	0.566	0.584	-0.02
hsa-miR-769-3p	1.23	1.34	0.47	0.39	0.92	-0.13	0.039214	0.23342	0.1722	0.40144	0.590579	0.363	0.282	0.08
hsa-miR-6800-3p	8.13	6.4	6.5	4.56	1.27	0.34	0.039491	0.23342	0.03838	0.24992	0.409553	0.676	0.581	0.1
hsa-miR-3162-3p	10.76	9.29	9.41	6.55	1.16	0.21	0.039777	0.23342	0.028236	0.24992	0.409686	0.69	0.601	0.09
hsa-miR-6784-3p	2.85	2.54	0.99	0.76	1.12	0.16	0.03993	0.23342	0.045575	0.24992	0.409752	0.332	0.281	0.05
hsa-miR-1295b-3p	1.92	2.08	0.49	0.53	0.92	-0.12	0.040076	0.23342	0.012	0.24992	0.590182	0.258	0.25	0.01
hsa-miR-5010-3p	3.44	3.08	1.42	1.19	1.12	0.16	0.040517	0.23342	0.056536	0.26533	0.410016	0.391	0.365	0.03
hsa-let-7f-1-3p	5.6	4.76	3.4	2.82	1.18	0.23	0.040663	0.23342	0.04598	0.24992	0.410082	0.517	0.5	0.02
hsa-miR-3202	1.41	1.67	0.48	0.98	0.84	-0.25	0.040965	0.23342	0.086106	0.30187	0.589786	0.316	0.572	-0.26
hsa-miR-4632-5p	8.78	9.38	2.72	4.15	0.94	-0.09	0.041081	0.23342	0.023174	0.24992	0.58972	0.32	0.426	-0.11
hsa-miR-6083	2.54	2.85	0.81	0.81	0.89	-0.17	0.04156	0.23342	0.038581	0.24992	0.589522	0.311	0.286	0.03
hsa-miR-3188	3.45	3.86	1.24	1.87	0.89	-0.16	0.041706	0.23342	0.01876	0.24992	0.589456	0.351	0.456	-0.11
hsa-miR-4649-3p	9.1	7.8	6.89	5.25	1.17	0.22	0.041854	0.23342	0.035889	0.24992	0.41061	0.613	0.565	0.05
hsa-miR-6069	9.34	7.73	7.32	5.42	1.21	0.27	0.042769	0.23342	0.03868	0.24992	0.411007	0.636	0.573	0.06
hsa-miR-766-3p	4.92	4.5	1.7	1.47	1.09	0.13	0.044176	0.23342	0.12135	0.3519	0.411601	0.327	0.304	0.02
hsa-miR-6794-3p	2.95	2.74	0.78	0.71	1.08	0.11	0.04418	0.23342	0.066317	0.28242	0.411601	0.256	0.25	0.01
hsa-miR-6893-5p	6.52	7.11	2.11	2.29	0.92	-0.12	0.044813	0.23342	0.045514	0.24992	0.588134	0.326	0.321	0.01
hsa-miR-3141	5.99	7.48	3.06	3.59	0.8	-0.32	0.044817	0.23342	0.024903	0.24992	0.588134	0.477	0.475	0
hsa-miR-6737-3p	7.66	6.35	5.18	4.23	1.21	0.27	0.045465	0.23342	0.047686	0.24992	0.41213	0.573	0.556	0.02
hsa-miR-371a-5p	3.96	4.44	1.52	1.93	0.89	-0.17	0.045956	0.23342	0.033831	0.24992	0.587672	0.39	0.433	-0.04
hsa-miR-3614-5p	3.6	3.01	1.39	1.19	1.2	0.26	0.045959	0.23342	0.038136	0.24992	0.412328	0.371	0.355	0.02
hsa-miR-181d-5p	3.86	4.23	1.06	1.01	0.91	-0.13	0.046937	0.23342	0.088011	0.30187	0.587275	0.27	0.24	0.03
hsa-miR-6857-3p	2.73	2.51	0.93	0.78	1.09	0.12	0.047287	0.23342	0.040955	0.24992	0.412857	0.32	0.294	0.03
hsa-miR-129-2-3p	2.67	2.36	0.97	0.78	1.13	0.18	0.047624	0.23342	0.044563	0.24992	0.412989	0.339	0.304	0.03
hsa-miR-5195-3p	8.43	8.74	2.84	2.27	0.96	-0.05	0.048108	0.23342	0.1688	0.4007	0.586813	0.361	0.27	0.09
hsa-miR-4695-5p	5.91	6.7	2.4	2.13	0.88	-0.18	0.048293	0.23342	0.079529	0.30041	0.586747	0.389	0.314	0.07
hsa-miR-4433a-5p	5.21	4.57	2.56	2.11	1.14	0.19	0.049161	0.235	0.044631	0.24992	0.413584	0.438	0.411	0.03
hsa-miR-3620-5p	9.47	10.62	4.89	3.9	0.89	-0.17	0.050371	0.23751	0.15142	0.38548	0.585954	0.487	0.354	0.13
hsa-miR-6824-3p	4.84	4.42	2.12	1.84	1.1	0.13	0.051102	0.23751	0.073313	0.29805	0.41431	0.389	0.376	0.01
hsa-miR-6855-3p	3.36	2.88	1.15	1.02	1.17	0.22	0.053289	0.23751	0.063615	0.27952	0.415103	0.34	0.332	0.01
hsa-miR-1234-3p	9.33	7.74	6.27	5.42	1.21	0.27	0.053469	0.23751	0.086393	0.30187	0.415169	0.569	0.571	0
hsa-miR-5571-5p	4.2	3.65	2.24	1.91	1.15	0.2	0.053847	0.23751	0.056726	0.26533	0.415301	0.469	0.459	0.01
hsa-miR-663a	1.38	1.51	0.89	0.55	0.92	-0.13	0.05442	0.23751	0.43523	0.64548	0.584501	0.601	0.352	0.25
hsa-miR-4787-5p	8.94	7.73	3.37	3.04	1.16	0.21	0.054591	0.23751	0.062806	0.27878	0.415566	0.36	0.359	0
hsa-miR-6768-5p	1.63	1.91	0.8	0.67	0.85	-0.23	0.054609	0.23751	0.18044	0.41095	0.584434	0.459	0.356	0.1
hsa-miR-149-5p	4.87	4.28	2.67	2.45	1.14	0.19	0.055173	0.23751	0.092124	0.31065	0.415764	0.467	0.482	-0.02
hsa-miR-3940-5p	5.1	5.54	2.49	2.31	0.92	-0.12	0.05555	0.23751	0.13983	0.37781	0.584104	0.449	0.379	0.07
hsa-miR-4313	9.89	8.04	9.29	7.34	1.23	0.3	0.055747	0.23751	0.067043	0.28242	0.415962	0.721	0.696	0.03
hsa-miR-6840-3p	10.1	10.69	3.77	3.34	0.94	-0.08	0.056693	0.23751	0.1552	0.38548	0.583708	0.365	0.301	0.06
hsa-miR-7974	4.28	3.78	2.62	2.03	1.13	0.18	0.058103	0.23751	0.039173	0.24992	0.416755	0.516	0.469	0.05
hsa-miR-6763-5p	5.74	6.64	1.89	1.8	0.86	-0.21	0.058479	0.23751	0.13095	0.36053	0.583113	0.327	0.289	0.04
hsa-miR-3610	10.55	11.37	3.84	3.51	0.93	-0.11	0.059256	0.23751	0.054731	0.26533	0.582849	0.358	0.298	0.06
hsa-miR-4767	6.59	6.04	1.76	1.51	1.09	0.12	0.059286	0.23751	0.14815	0.38548	0.417151	0.265	0.239	0.03
hsa-miR-1228-3p	10.55	8.94	8.5	5.39	1.18	0.24	0.059496	0.23751	0.024436	0.24992	0.417217	0.652	0.509	0.14
hsa-miR-3190-5p	3.75	3.23	1.57	1.43	1.16	0.22	0.059513	0.23751	0.079005	0.30041	0.417217	0.399	0.403	0
hsa-miR-1227-5p	5.6	6.28	2.4	2.06	0.89	-0.16	0.06178	0.24431	0.10801	0.33668	0.582056	0.418	0.327	0.09
hsa-miR-3194-5p	3.02	3.41	0.89	0.91	0.88	-0.18	0.062414	0.2446	0.022536	0.24992	0.581858	0.29	0.269	0.02
hsa-miR-6743-5p	3.23	3.56	1.09	1.12	0.91	-0.14	0.063053	0.24489	0.1041	0.33295	0.58166	0.33	0.314	0.02
hsa-miR-1825	9.97	8.83	5.94	5.19	1.13	0.18	0.065426	0.25167	0.061708	0.27878	0.419067	0.508	0.515	-0.01
hsa-miR-548ai	3.22	2.64	1.43	1.19	1.22	0.29	0.066548	0.25167	0.084206	0.30187	0.419397	0.416	0.387	0.03
hsa-miR-4433b-3p	1.17	1.39	0.91	0.79	0.84	-0.25	0.067453	0.25167	0.29623	0.52107	0.580338	0.635	0.504	0.13
hsa-miR-1267	2.95	2.57	1.09	0.89	1.15	0.2	0.068124	0.25167	0.062361	0.27878	0.41986	0.356	0.323	0.03
hsa-miR-4274	2.79	2.7	0.54	0.44	1.03	0.05	0.06903	0.25167	0.083774	0.30187	0.420124	0.189	0.161	0.03
hsa-miR-4728-5p	1.42	1.67	0.49	0.44	0.85	-0.24	0.069274	0.25167	0.10836	0.33668	0.57981	0.331	0.277	0.05
hsa-miR-3652	1.38	1.72	0.78	1.03	0.8	-0.32	0.069508	0.25167	0.14386	0.38548	0.579744	0.482	0.567	-0.08
hsa-miR-4666b	3.85	3.42	1.82	1.5	1.12	0.17	0.069735	0.25167	0.056642	0.26533	0.420322	0.437	0.408	0.03
hsa-miR-6779-3p	2.2	2.07	0.53	0.57	1.06	0.09	0.070433	0.25167	0.16552	0.39781	0.420521	0.232	0.266	-0.03
hsa-miR-939-5p	6.15	7.11	2.22	2.07	0.86	-0.21	0.071109	0.25167	0.059184	0.271	0.579281	0.366	0.31	0.06
hsa-miR-6737-5p	3.99	4.43	1.48	1.56	0.9	-0.15	0.071603	0.25167	0.068171	0.28242	0.579149	0.363	0.346	0.02
hsa-miR-6775-3p	2.95	2.64	0.86	0.76	1.12	0.16	0.072318	0.25167	0.10242	0.33003	0.421049	0.284	0.269	0.01
hsa-miR-6759-3p	3.62	3.2	1.55	1.35	1.13	0.18	0.072318	0.25167	0.10702	0.33668	0.421049	0.391	0.374	0.02
hsa-miR-181b-5p	3.31	3.79	1.15	1.19	0.88	-0.19	0.074251	0.25634	0.068111	0.28242	0.578422	0.331	0.312	0.02
hsa-miR-4417	1.87	2.08	0.69	0.63	0.9	-0.16	0.076233	0.26078	0.077924	0.30041	0.577894	0.373	0.309	0.06
hsa-miR-4673	1.09	1.31	0.45	0.43	0.83	-0.27	0.076734	0.26078	0.080109	0.30041	0.577762	0.382	0.33	0.05
hsa-miR-6789-5p	4.12	4.6	1.8	1.85	0.89	-0.16	0.077728	0.26211	0.083442	0.30187	0.577497	0.408	0.378	0.03
hsa-miR-6884-3p	3.09	2.65	0.96	0.77	1.16	0.22	0.082671	0.27663	0.038904	0.24992	0.423758	0.304	0.269	0.03
hsa-miR-6757-5p	2.41	2.6	0.76	0.86	0.93	-0.11	0.084013	0.27688	0.047626	0.24992	0.575912	0.317	0.325	-0.01
hsa-miR-6873-3p	2.12	1.91	0.94	0.65	1.11	0.15	0.084019	0.27688	0.02575	0.24992	0.424088	0.401	0.315	0.09
hsa-miR-1908-3p	5.89	5.29	2.13	1.8	1.11	0.16	0.085356	0.27917	0.078381	0.30041	0.424419	0.339	0.312	0.03
hsa-miR-4749-3p	5.12	4.65	2.26	1.85	1.1	0.14	0.087011	0.28246	0.087663	0.30187	0.424815	0.405	0.367	0.04
hsa-miR-4485-5p	1.69	1.89	1.39	2.22	0.89	-0.16	0.08843	0.28494	0.087441	0.30187	0.574855	0.643	0.836	-0.19
hsa-miR-1229-3p	2.51	2.32	0.91	0.71	1.08	0.12	0.089556	0.28524	0.050937	0.25765	0.42541	0.34	0.292	0.05
hsa-miR-6794-5p	4.02	4.29	1.92	1.68	0.94	-0.1	0.089834	0.28524	0.23802	0.45813	0.574524	0.463	0.375	0.09
hsa-miR-4515	18.13	15.1	6.98	7.26	1.2	0.26	0.091211	0.28751	0.24826	0.47365	0.425806	0.39	0.435	-0.05
hsa-miR-7108-5p	12.8	13.73	4.25	3.83	0.93	-0.1	0.092631	0.28989	0.26845	0.50119	0.573864	0.32	0.274	0.05
hsa-miR-4436b-5p	6.07	5.34	2.43	1.98	1.14	0.18	0.094476	0.29355	0.057438	0.2658	0.426533	0.37	0.333	0.04
hsa-miR-4701-5p	3.24	2.82	1.48	1.15	1.15	0.2	0.096287	0.29683	0.055382	0.26533	0.426929	0.429	0.374	0.05
hsa-miR-557	1.87	2.1	0.81	0.73	0.89	-0.17	0.096895	0.29683	0.41929	0.63111	0.572939	0.395	0.337	0.06
hsa-miR-6086	2.87	3.21	1.79	1.11	0.89	-0.16	0.099335	0.30084	0.71002	0.85899	0.57241	0.578	0.348	0.23
hsa-miR-6507-3p	4.03	3.52	1.73	1.66	1.15	0.2	0.10058	0.30084	0.18389	0.41298	0.427854	0.404	0.42	-0.02
hsa-miR-6760-3p	3.97	3.41	1.82	1.56	1.16	0.22	0.10088	0.30084	0.07996	0.30041	0.42792	0.424	0.405	0.02
hsa-miR-7111-5p	2.26	2.39	0.78	0.86	0.95	-0.08	0.1012	0.30084	0.090558	0.30776	0.572014	0.354	0.354	0
hsa-miR-4689	1.77	2.1	1.17	0.99	0.84	-0.25	0.10215	0.30084	0.39949	0.61623	0.571816	0.581	0.462	0.12
hsa-miR-3180-5p	3.24	2.78	1.46	1.24	1.17	0.22	0.10278	0.30084	0.12517	0.35221	0.428317	0.417	0.388	0.03
hsa-miR-1233-5p	2.24	2.38	0.5	0.62	0.94	-0.09	0.10373	0.30084	0.070067	0.28754	0.571485	0.229	0.264	-0.03
hsa-miR-5088-5p	2.23	2.43	0.77	0.71	0.92	-0.12	0.10374	0.30084	0.10156	0.33003	0.571485	0.344	0.293	0.05
hsa-miR-188-5p	11.16	12.13	4.27	3.64	0.92	-0.12	0.10464	0.30145	0.20419	0.42416	0.571287	0.37	0.296	0.07
hsa-miR-1249-3p	6.55	6.84	4.65	1.64	0.96	-0.06	0.10561	0.30223	0.98814	0.9995	0.571089	0.667	0.236	0.43
hsa-miR-6775-5p	10.62	11.03	3	2.51	0.96	-0.05	0.10712	0.30339	0.11581	0.34857	0.570758	0.317	0.248	0.07
hsa-miR-7108-3p	2.84	2.61	1.08	0.94	1.09	0.12	0.10796	0.30339	0.14671	0.38548	0.429374	0.357	0.333	0.02
hsa-miR-1229-5p	10.96	12.13	5.73	7.16	0.9	-0.15	0.10826	0.30339	0.11613	0.34857	0.57056	0.507	0.557	-0.05
hsa-miR-6751-3p	3.27	3.61	1.62	1.29	0.91	-0.14	0.10895	0.30339	0.40849	0.61775	0.570428	0.438	0.333	0.11
hsa-miR-197-3p	3.72	3.34	1.28	0.97	1.11	0.16	0.11129	0.30339	0.076527	0.30041	0.430034	0.335	0.277	0.06
hsa-miR-6722-3p	15.61	16.63	5.23	4.69	0.94	-0.09	0.11149	0.30339	0.097912	0.32266	0.5699	0.327	0.272	0.05
hsa-miR-940	16.97	14.06	12.8	11.64	1.21	0.27	0.11194	0.30339	0.16949	0.4007	0.430166	0.626	0.65	-0.02
hsa-miR-6165	12.29	13.53	7.44	4.1	0.91	-0.14	0.11223	0.30339	0.61537	0.7954	0.569767	0.591	0.315	0.28
hsa-miR-4298	8.88	10.35	4.39	4.21	0.86	-0.22	0.11229	0.30339	0.10591	0.33629	0.569767	0.467	0.403	0.06
hsa-miR-6786-5p	2.47	2.88	1.89	1.63	0.86	-0.22	0.11752	0.31555	0.39218	0.60928	0.568776	0.597	0.481	0.12
hsa-miR-365a-3p	2.94	2.86	1.31	1.09	1.03	0.04	0.12072	0.31979	0.097033	0.32221	0.431818	0.394	0.363	0.03
hsa-miR-4284	5.37	4.65	2.9	2.53	1.16	0.21	0.12107	0.31979	0.13711	0.3751	0.431884	0.49	0.478	0.01
hsa-miR-6829-5p	1.9	2.15	0.96	5.33	0.89	-0.17	0.12181	0.31979	0.15599	0.38548	0.567984	0.459	1.819	-1.36
hsa-miR-6515-3p	7.05	6.04	3.26	2.61	1.17	0.22	0.12215	0.31979	0.08762	0.30187	0.432082	0.427	0.38	0.05
hsa-miR-1268b	13.44	14.73	4.3	4.44	0.91	-0.13	0.12277	0.31979	0.081937	0.30187	0.567785	0.301	0.287	0.01
hsa-miR-4429	1.5	1.63	0.85	0.65	0.92	-0.12	0.12364	0.32013	0.56555	0.76315	0.567653	0.505	0.371	0.13
hsa-miR-4499	9.29	9.89	4.88	5.69	0.94	-0.09	0.12471	0.321	0.15582	0.38548	0.567455	0.503	0.524	-0.02
hsa-miR-7162-3p	2.96	3.43	1.38	1.47	0.86	-0.21	0.12585	0.32202	0.12264	0.35221	0.567257	0.429	0.413	0.02
hsa-miR-6847-5p	1.63	1.74	0.65	0.58	0.93	-0.1	0.1266	0.32205	0.37849	0.59692	0.567125	0.401	0.339	0.06
hsa-miR-320d	1.42	1.59	0.87	0.74	0.89	-0.16	0.1281	0.32376	0.35262	0.57174	0.56686	0.584	0.46	0.12
hsa-miR-1202	16.81	19.3	11.87	44.11	0.87	-0.2	0.12876	0.32376	0.21043	0.43178	0.566728	0.629	1.758	-1.13
hsa-miR-4257	8.51	9.29	3.94	3.96	0.92	-0.13	0.13074	0.32685	0.11561	0.34857	0.566398	0.447	0.405	0.04
hsa-miR-98-3p	4	3.52	2	1.75	1.14	0.18	0.13269	0.32841	0.1243	0.35221	0.433932	0.45	0.437	0.01
hsa-miR-6089	779.77	779.77	142.89	165.46	1	0	0.13371	0.32841	0.15279	0.38548	0.439086	0.174	0.21	-0.04
hsa-miR-6738-5p	1.89	2.08	0.53	0.54	0.91	-0.14	0.13386	0.32841	0.18464	0.41298	0.565869	0.276	0.267	0.01
hsa-miR-6858-3p	5.69	5.44	2.85	2.49	1.05	0.06	0.13462	0.32841	0.11971	0.3519	0.434263	0.441	0.427	0.01
hsa-miR-6812-3p	3.64	3.32	1.72	1.54	1.09	0.13	0.13581	0.32841	0.22443	0.44175	0.434461	0.417	0.404	0.01
hsa-miR-4507	90.7	98.98	33.04	32.21	0.92	-0.13	0.13589	0.32841	0.1735	0.40144	0.565407	0.355	0.322	0.03
hsa-miR-1273f	1.42	1.61	0.73	0.75	0.88	-0.18	0.13821	0.33216	0.19843	0.42342	0.565143	0.477	0.445	0.03
hsa-miR-4690-5p	49.75	56.97	19.59	18.66	0.87	-0.2	0.13906	0.33235	0.13059	0.36053	0.564945	0.405	0.354	0.05
hsa-miR-6779-5p	1.63	1.77	0.58	0.53	0.92	-0.12	0.13982	0.33235	0.21439	0.43336	0.564878	0.353	0.303	0.05
hsa-miR-6785-5p	22.7	25.01	8.92	8.2	0.91	-0.14	0.14081	0.33289	0.15142	0.38548	0.56468	0.387	0.329	0.06
hsa-miR-1281	15.1	12.38	10.14	8.77	1.22	0.29	0.14262	0.33535	0.15612	0.38548	0.435584	0.591	0.58	0.01
hsa-miR-6891-5p	20.35	21.73	11.86	10.33	0.94	-0.09	0.14629	0.34047	0.30408	0.52698	0.563821	0.574	0.462	0.11
hsa-miR-6728-5p	5.64	6.48	2.78	2.43	0.87	-0.2	0.14636	0.34047	0.30558	0.5275	0.563821	0.459	0.376	0.08
hsa-miR-208a-5p	5.51	5.87	1.95	1.91	0.94	-0.09	0.14974	0.34158	0.15685	0.38548	0.563293	0.351	0.32	0.03
hsa-miR-6867-5p	2.9	3.43	2.38	2.69	0.85	-0.24	0.15018	0.34158	0.13844	0.37637	0.563227	0.663	0.647	0.02
hsa-miR-6894-5p	2.05	2.19	0.63	0.71	0.94	-0.1	0.15019	0.34158	0.074965	0.30041	0.563227	0.316	0.324	-0.01
hsa-miR-6731-3p	3.74	3.14	1.84	1.56	1.19	0.25	0.15104	0.34158	0.15947	0.38754	0.436905	0.456	0.426	0.03
hsa-miR-198	2.08	2.29	0.95	0.92	0.91	-0.13	0.1519	0.34158	0.18259	0.41298	0.562962	0.426	0.383	0.04
hsa-miR-8064	2.15	2.3	1.22	1.35	0.93	-0.1	0.1519	0.34158	0.19767	0.42342	0.562962	0.53	0.531	0
hsa-miR-514b-5p	1.62	1.71	0.43	0.46	0.95	-0.08	0.15234	0.34158	0.077167	0.30041	0.562896	0.271	0.269	0
hsa-miR-4481	3.29	3.5	1.42	1.37	0.94	-0.09	0.15319	0.34173	0.19699	0.42342	0.562764	0.401	0.357	0.04
hsa-miR-6756-3p	2.6	2.47	0.82	0.71	1.05	0.07	0.15493	0.34305	0.28971	0.52101	0.4375	0.295	0.269	0.03
hsa-miR-3679-5p	6.52	7.69	4.07	4.53	0.85	-0.24	0.15536	0.34305	0.12631	0.35221	0.562434	0.58	0.565	0.01
hsa-miR-7114-5p	1.86	2	0.63	0.59	0.93	-0.11	0.15757	0.34561	0.31261	0.53354	0.562104	0.337	0.303	0.03
hsa-miR-671-5p	35.03	39.86	12.85	12.33	0.88	-0.19	0.15844	0.34561	0.15673	0.38548	0.561905	0.381	0.338	0.04
hsa-miR-4652-3p	3.27	2.82	1.63	1.07	1.16	0.22	0.1589	0.34561	0.029818	0.24992	0.438095	0.455	0.344	0.11
hsa-miR-4707-3p	1.4	1.49	0.52	0.32	0.94	-0.09	0.1598	0.34584	0.9222	0.97843	0.561773	0.349	0.214	0.14
hsa-miR-619-5p	1.72	1.89	0.94	0.64	0.91	-0.13	0.1607	0.34606	0.67613	0.84354	0.561641	0.5	0.332	0.17
hsa-miR-6798-3p	2.58	2.5	0.7	0.64	1.03	0.04	0.16294	0.34844	0.15911	0.38754	0.438689	0.256	0.245	0.01
hsa-miR-320a	2.15	2.4	1.15	1.11	0.9	-0.16	0.16341	0.34844	0.2912	0.52101	0.561245	0.492	0.439	0.05
hsa-miR-4750-5p	1.32	1.6	0.56	0.64	0.83	-0.27	0.16478	0.34966	0.21541	0.43336	0.561047	0.401	0.423	-0.02
hsa-miR-483-5p	3.29	3.76	3.14	14.82	0.88	-0.19	0.16754	0.35304	0.16296	0.39382	0.56065	0.689	2.162	-1.47
hsa-miR-3907	2.01	1.92	0.53	0.44	1.05	0.07	0.168	0.35304	0.20765	0.4281	0.439416	0.262	0.226	0.04
hsa-miR-6124	13.15	14.86	9.07	8.03	0.89	-0.18	0.17073	0.35619	0.29471	0.52107	0.560188	0.657	0.529	0.13
hsa-miR-7114-3p	2.61	2.46	0.76	0.77	1.06	0.08	0.17127	0.35619	0.30066	0.52315	0.439878	0.277	0.294	-0.02
hsa-miR-5739	14.73	15.1	10.24	7.23	0.98	-0.04	0.17196	0.35619	0.63426	0.80774	0.559989	0.674	0.457	0.22
hsa-miR-8063	5.51	6.1	2.74	3.32	0.9	-0.15	0.17315	0.3562	0.11619	0.34857	0.559857	0.474	0.51	-0.04
hsa-miR-6076	5.93	6.82	1.92	3.08	0.87	-0.2	0.1736	0.3562	0.050793	0.25765	0.559791	0.32	0.456	-0.14
hsa-miR-6831-5p	4.39	5.55	2.82	2.89	0.79	-0.34	0.17699	0.36006	0.19857	0.42342	0.559329	0.545	0.505	0.04
hsa-miR-2392	2.85	2.98	2.08	2.08	0.96	-0.07	0.17748	0.36006	0.29827	0.52107	0.559263	0.606	0.553	0.05
hsa-miR-6890-3p	2.95	2.75	1.04	1.01	1.07	0.1	0.17796	0.36006	0.22734	0.44546	0.440803	0.335	0.345	-0.01
hsa-miR-3620-3p	2.9	2.64	0.99	0.84	1.1	0.14	0.18087	0.36193	0.15571	0.38548	0.4412	0.325	0.293	0.03
hsa-miR-320b	1.94	2.07	1.18	1.1	0.94	-0.09	0.18089	0.36193	0.28932	0.52101	0.5588	0.589	0.503	0.09
hsa-miR-4433a-3p	3.03	3.49	1.92	2.03	0.87	-0.2	0.18138	0.36193	0.25208	0.47884	0.558734	0.538	0.519	0.02
hsa-miR-4538	1.83	1.93	0.59	0.55	0.95	-0.08	0.18385	0.36519	0.17814	0.40784	0.558404	0.322	0.283	0.04
hsa-miR-4442	5.93	6.61	4.68	3.19	0.9	-0.16	0.18583	0.36744	0.71681	0.85899	0.55814	0.684	0.452	0.23
hsa-miR-1260a	4.91	5.51	1.69	1.7	0.89	-0.17	0.19036	0.37468	0.2131	0.43336	0.557545	0.326	0.308	0.02
hsa-miR-3911	1.9	2	1.02	1.07	0.95	-0.08	0.19142	0.37507	0.22994	0.44854	0.557413	0.48	0.462	0.02
hsa-miR-6865-5p	1.77	1.9	0.8	2.35	0.93	-0.1	0.19502	0.37873	0.1024	0.33003	0.55695	0.425	1.011	-0.59
hsa-miR-652-5p	1.98	2.18	1.19	1.37	0.91	-0.14	0.19502	0.37873	0.23593	0.45613	0.55695	0.537	0.559	-0.02
hsa-miR-3138	1.78	2.05	1.33	1.23	0.87	-0.2	0.19763	0.38137	0.37748	0.59692	0.55662	0.633	0.543	0.09
hsa-miR-6813-3p	5.82	5.28	2.97	2.54	1.1	0.14	0.19814	0.38137	0.1752	0.40324	0.443446	0.452	0.423	0.03
hsa-miR-4496	1.77	1.99	0.62	0.66	0.89	-0.17	0.20079	0.38476	0.18983	0.41705	0.556224	0.34	0.337	0
hsa-miR-6868-5p	3.74	3.93	1.62	2.09	0.95	-0.07	0.20291	0.38476	0.20164	0.42374	0.555959	0.41	0.484	-0.07
hsa-miR-4476	62.2	64.92	22.59	19.24	0.96	-0.06	0.20334	0.38476	0.27936	0.51274	0.555827	0.375	0.302	0.07
hsa-miR-4463	3.42	3.65	2.13	1.79	0.94	-0.09	0.20344	0.38476	0.50932	0.71749	0.555893	0.574	0.459	0.11
hsa-miR-324-3p	2.23	2.12	0.61	0.57	1.05	0.07	0.2083	0.39071	0.32784	0.5464	0.444701	0.257	0.25	0.01
hsa-miR-6869-5p	159.66	126.76	60.59	59.68	1.26	0.33	0.20923	0.39071	0.20055	0.42349	0.444966	0.41	0.439	-0.03
hsa-miR-3162-5p	11.37	11.89	6.22	72.07	0.96	-0.06	0.20928	0.39071	0.18513	0.41298	0.555166	0.533	3.262	-2.73
hsa-miR-8071	6.17	6.46	1.98	1.85	0.96	-0.07	0.21265	0.39532	0.17307	0.40144	0.55477	0.325	0.285	0.04
hsa-miR-7845-5p	2.51	2.77	0.95	1.01	0.9	-0.15	0.21434	0.39676	0.18864	0.41692	0.554572	0.349	0.347	0
hsa-miR-6784-5p	1.93	2.08	0.7	0.64	0.93	-0.11	0.21658	0.39921	0.31399	0.53354	0.554308	0.355	0.306	0.05
hsa-miR-563	3.35	2.98	1.7	1.48	1.12	0.17	0.22108	0.40578	0.20006	0.42349	0.446221	0.464	0.442	0.02
hsa-miR-129-1-3p	2.55	2.37	0.8	0.77	1.08	0.11	0.22394	0.40931	0.2887	0.52101	0.446551	0.294	0.299	-0.01
hsa-miR-1237-3p	3.71	3.53	1.71	1.36	1.05	0.07	0.2274	0.41388	0.11991	0.3519	0.446948	0.411	0.359	0.05
hsa-miR-1185-1-3p	1.62	1.79	1.02	0.81	0.91	-0.14	0.23032	0.41745	0.78522	0.90125	0.552722	0.547	0.426	0.12
hsa-miR-6723-5p	3.94	4.32	1.85	2.36	0.91	-0.13	0.23147	0.41779	0.15373	0.38548	0.55259	0.415	0.48	-0.07
hsa-miR-6858-5p	2.56	3.12	1.29	1.24	0.82	-0.28	0.23384	0.42032	0.27341	0.50755	0.552326	0.43	0.386	0.04
hsa-miR-4419b	2.52	3.19	3.12	1.78	0.79	-0.34	0.23741	0.42499	0.99836	0.9995	0.551929	0.984	0.562	0.42
hsa-miR-6803-5p	78.55	82.65	23.84	23.45	0.95	-0.07	0.24246	0.43225	0.21513	0.43336	0.551268	0.312	0.29	0.02
hsa-miR-5196-5p	3.19	3.36	1.14	1.63	0.95	-0.07	0.2471	0.43684	0.11471	0.34857	0.550872	0.352	0.455	-0.1
hsa-miR-30a-3p	2.1	2.16	0.72	0.65	0.97	-0.04	0.2471	0.43684	0.33066	0.54691	0.550872	0.338	0.288	0.05
hsa-miR-3646	2.44	2.42	0.68	0.56	1.01	0.01	0.24895	0.43684	0.12608	0.35221	0.449326	0.261	0.226	0.03
hsa-miR-345-3p	1.73	1.81	0.77	0.61	0.95	-0.07	0.25019	0.43684	0.53266	0.73557	0.550542	0.445	0.338	0.11
hsa-miR-4778-5p	1.84	1.96	1.52	1.84	0.94	-0.09	0.25082	0.43684	0.19514	0.42342	0.550476	0.647	0.685	-0.04
hsa-miR-6819-5p	1.72	1.94	1.16	1.01	0.88	-0.18	0.25206	0.43684	0.50967	0.71749	0.550344	0.562	0.466	0.1
hsa-miR-4534	5.81	7.11	4.63	33.04	0.82	-0.29	0.25329	0.43684	0.21618	0.43336	0.550211	0.648	2.842	-2.19
hsa-miR-3656	98.98	104.92	19.86	18	0.94	-0.08	0.25342	0.43684	0.20477	0.42416	0.549947	0.193	0.169	0.02
hsa-miR-3135b	3.68	4.2	2.85	2.76	0.88	-0.19	0.25519	0.43684	0.40432	0.61723	0.550013	0.652	0.584	0.07
hsa-miR-6085	7.3	7.59	2.94	2.51	0.96	-0.06	0.25641	0.43684	0.42258	0.63169	0.549881	0.404	0.33	0.07
hsa-miR-602	3.53	3.34	1.62	1.36	1.06	0.08	0.25707	0.43684	0.20408	0.42416	0.450185	0.416	0.377	0.04
hsa-miR-6833-5p	1.12	1.44	0.98	0.91	0.78	-0.36	0.25709	0.43684	0.4523	0.66246	0.549815	0.665	0.579	0.09
hsa-miR-1246	10.29	10.83	9.58	33.58	0.95	-0.07	0.26601	0.45025	0.17104	0.40144	0.54889	0.793	1.944	-1.15
hsa-miR-1914-3p	2.84	3	1.2	1.68	0.95	-0.08	0.26731	0.45071	0.26366	0.49436	0.548758	0.41	0.528	-0.12
hsa-miR-8072	12.12	12.55	4.65	4.51	0.97	-0.05	0.26855	0.45105	0.22207	0.43909	0.548626	0.375	0.34	0.04
hsa-miR-4669	6.93	7.84	4.52	4.29	0.88	-0.18	0.26991	0.45126	0.33549	0.5528	0.548494	0.593	0.519	0.07
hsa-miR-5585-3p	5.71	6.38	4.8	4.6	0.9	-0.16	0.27255	0.45126	0.34182	0.5569	0.548229	0.715	0.623	0.09
hsa-miR-1181	1.95	1.85	0.6	0.44	1.05	0.08	0.27321	0.45126	0.12133	0.3519	0.451837	0.299	0.236	0.06
hsa-miR-4788	4.89	5.48	7.6	2.43	0.89	-0.17	0.27385	0.45126	0.69838	0.8577	0.548097	1.309	0.444	0.86
hsa-miR-6877-3p	2.62	2.6	1.05	0.73	1.01	0.01	0.27387	0.45126	0.094121	0.31494	0.451903	0.366	0.275	0.09
hsa-miR-6769b-5p	6.55	7.21	5.14	6.05	0.91	-0.14	0.27518	0.45172	0.27874	0.51274	0.547965	0.69	0.723	-0.03
hsa-miR-4745-5p	10.62	11.96	7.23	5.62	0.89	-0.17	0.27781	0.45268	0.80352	0.90668	0.547701	0.597	0.454	0.14
hsa-miR-1290	2.22	2.28	1.43	1.59	0.97	-0.04	0.27785	0.45268	0.22088	0.43909	0.547701	0.603	0.598	0
hsa-miR-6799-5p	2.59	2.69	0.85	0.77	0.96	-0.06	0.28389	0.46079	0.28773	0.52101	0.547106	0.332	0.288	0.04
hsa-miR-3151-3p	2.75	2.52	0.72	0.69	1.09	0.13	0.28591	0.46234	0.46809	0.67684	0.453092	0.258	0.253	0.01
hsa-miR-5006-5p	2.06	2.32	1.54	1.14	0.89	-0.17	0.28865	0.46431	0.88907	0.95806	0.546644	0.649	0.475	0.17
hsa-miR-6834-3p	2.93	2.72	1.04	1.03	1.08	0.11	0.29071	0.46431	0.4026	0.61723	0.453554	0.335	0.348	-0.01
hsa-miR-6791-5p	10.48	10.69	3.42	3.05	0.98	-0.03	0.29132	0.46431	0.24713	0.47358	0.546379	0.335	0.283	0.05
hsa-miR-4800-5p	3.27	3.53	2.57	3.97	0.93	-0.11	0.2914	0.46431	0.15058	0.38548	0.546379	0.649	0.846	-0.2
hsa-miR-92b-3p	3.52	3.12	1.77	1.36	1.13	0.18	0.29277	0.4648	0.1186	0.3519	0.453753	0.469	0.4	0.07
hsa-miR-4734	9.89	11.16	4.63	4.49	0.89	-0.17	0.29481	0.46633	0.30922	0.53166	0.546049	0.438	0.399	0.04
hsa-miR-3960	307.61	307.61	111.85	117.02	1	0	0.29698	0.46733	0.5182	0.72482	0.455404	0.33	0.357	-0.03
hsa-miR-7106-5p	1.61	1.85	1.07	1.13	0.87	-0.2	0.29834	0.46733	0.47223	0.67684	0.545719	0.564	0.559	0
hsa-miR-1275	4.95	5.28	3.51	3.45	0.94	-0.09	0.29903	0.46733	0.4693	0.67684	0.545653	0.604	0.556	0.05
hsa-miR-135a-3p	2.3	2.57	1.08	1.08	0.9	-0.16	0.29974	0.46733	0.37043	0.59459	0.545587	0.428	0.403	0.02
hsa-miR-6732-5p	2.19	2.27	0.69	0.66	0.97	-0.05	0.30184	0.46893	0.31372	0.53354	0.545388	0.306	0.282	0.02
hsa-miR-1227-3p	2.04	1.87	0.79	0.72	1.09	0.13	0.30396	0.47055	0.25435	0.48105	0.45481	0.351	0.339	0.01
hsa-miR-3934-5p	2.12	2.21	0.69	0.68	0.96	-0.06	0.3068	0.47326	0.25607	0.48221	0.544926	0.321	0.299	0.02
hsa-miR-296-5p	3.07	3.27	0.81	0.77	0.94	-0.09	0.3082	0.47374	0.56245	0.76315	0.544794	0.248	0.229	0.02
hsa-miR-7975	28.93	25.47	12.86	10.72	1.14	0.18	0.31375	0.48057	0.27419	0.50755	0.455735	0.438	0.391	0.05
hsa-miR-6752-3p	4.36	4.16	2	1.82	1.05	0.07	0.32127	0.49035	0.33024	0.54691	0.456395	0.411	0.396	0.01
hsa-miR-4306	2.03	2.2	1.87	1.32	0.93	-0.11	0.32644	0.49651	0.77662	0.89609	0.543142	0.817	0.561	0.26
hsa-miR-1306-3p	1.92	1.99	1.26	1.15	0.96	-0.06	0.32793	0.49703	0.52397	0.72588	0.54301	0.572	0.496	0.08
hsa-miR-6785-3p	3.16	2.91	1.51	1.15	1.09	0.12	0.33316	0.50321	0.12366	0.35221	0.457452	0.422	0.353	0.07
hsa-miR-328-3p	2.17	2.09	0.65	0.54	1.04	0.06	0.33466	0.50373	0.57198	0.76557	0.457585	0.286	0.242	0.04
hsa-miR-3196	4.23	4.67	2.43	2.2	0.91	-0.14	0.33617	0.50425	0.55413	0.75563	0.542283	0.519	0.45	0.07
hsa-miR-574-5p	38.23	38.23	36.89	53.47	1	0	0.34519	0.516	0.71373	0.85899	0.45851	0.726	1.108	-0.38
hsa-miR-483-3p	4.07	4.26	1.36	1.33	0.96	-0.06	0.3484	0.51902	0.40439	0.61723	0.541226	0.314	0.296	0.02
hsa-miR-4646-3p	3.34	3.11	1.06	1.04	1.07	0.1	0.35073	0.5207	0.409	0.61775	0.458972	0.299	0.304	0
hsa-miR-6740-5p	7.65	8.47	5.17	5.23	0.9	-0.15	0.35539	0.52583	0.47034	0.67684	0.540632	0.58	0.552	0.03
hsa-miR-4698	2.91	2.71	0.91	0.74	1.07	0.1	0.35934	0.52927	0.22146	0.43909	0.459699	0.297	0.255	0.04
hsa-miR-4707-5p	1.55	1.64	0.39	0.44	0.94	-0.08	0.36015	0.52927	0.23241	0.45133	0.540235	0.255	0.274	-0.02
hsa-miR-6739-5p	1.53	1.59	0.96	1.1	0.96	-0.06	0.36173	0.52981	0.37498	0.59692	0.540103	0.58	0.615	-0.04
hsa-miR-6732-3p	3	2.93	0.73	0.66	1.02	0.04	0.3633	0.53033	0.32673	0.5464	0.460029	0.234	0.219	0.02
hsa-miR-6087	126.76	117.97	46.53	34.11	1.07	0.1	0.36521	0.53132	0.16671	0.39845	0.460293	0.351	0.275	0.08
hsa-miR-4530	6.64	7.03	4.59	3.2	0.94	-0.08	0.36648	0.53139	0.85988	0.94457	0.539707	0.627	0.431	0.2
hsa-miR-6743-3p	3.01	2.79	1.15	0.86	1.08	0.11	0.36809	0.53196	0.18881	0.41692	0.460425	0.364	0.292	0.07
hsa-miR-6752-5p	7.73	8.64	4.51	3.7	0.89	-0.16	0.37207	0.53593	0.69996	0.8577	0.539244	0.525	0.419	0.11
hsa-miR-765	1.3	1.52	0.63	0.64	0.85	-0.23	0.37617	0.53942	0.38828	0.60538	0.538914	0.43	0.41	0.02
hsa-miR-4655-5p	2.43	2.38	0.82	0.98	1.02	0.03	0.37697	0.53942	0.19625	0.42342	0.538848	0.35	0.388	-0.04
hsa-miR-937-5p	30.59	33.62	9.27	8.85	0.91	-0.14	0.37889	0.54038	0.29786	0.52107	0.53865	0.296	0.27	0.03
hsa-miR-718	5.02	5.81	3.26	3.03	0.86	-0.21	0.3951	0.55713	0.57802	0.76659	0.537394	0.533	0.474	0.06
hsa-miR-1268a	12.21	12.8	3.64	3.26	0.95	-0.07	0.39583	0.55713	0.39799	0.6161	0.537328	0.306	0.265	0.04
hsa-miR-4486	1573.99	1573.99	471.81	433.19	1	0	0.39588	0.55713	0.34179	0.5569	0.531779	0.385	0.335	0.05
hsa-miR-223-3p	4.45	4.08	3.38	2.74	1.09	0.12	0.39593	0.55713	0.51184	0.71823	0.462672	0.638	0.548	0.09
hsa-miR-1915-3p	94.53	90.7	13.96	9.34	1.04	0.06	0.39704	0.55713	0.42546	0.63382	0.463134	0.147	0.1	0.05
hsa-miR-6126	2.15	2.32	1.26	1.07	0.93	-0.11	0.40269	0.56325	0.74327	0.87149	0.5368	0.523	0.436	0.09
hsa-miR-320e	1.19	1.37	0.7	0.6	0.87	-0.2	0.40779	0.56856	0.61873	0.7963	0.536403	0.513	0.43	0.08
hsa-miR-4270	19.37	21.45	17.6	9.47	0.9	-0.15	0.41192	0.57248	0.70247	0.85836	0.536073	0.778	0.434	0.34
hsa-miR-3937	2.56	2.68	0.69	0.74	0.95	-0.07	0.41549	0.57389	0.37278	0.59617	0.535809	0.272	0.279	-0.01
hsa-miR-7110-5p	38.23	39.05	16.77	11.07	0.98	-0.03	0.41557	0.57389	0.81904	0.91354	0.535743	0.419	0.273	0.15
hsa-miR-6805-5p	1.15	1.34	0.84	0.77	0.86	-0.22	0.41723	0.57436	0.62856	0.80656	0.535677	0.574	0.503	0.07
hsa-miR-4651	2.15	2.27	0.89	0.78	0.95	-0.08	0.41896	0.57491	0.7819	0.8998	0.535544	0.388	0.335	0.05
hsa-miR-4505	24.58	25.01	8.56	7.97	0.98	-0.02	0.42731	0.58452	0.3186	0.53926	0.534884	0.346	0.306	0.04
hsa-miR-6880-3p	4.09	3.99	1.75	1.78	1.03	0.04	0.43206	0.58917	0.53752	0.73761	0.465447	0.387	0.408	-0.02
hsa-miR-6861-5p	2.31	2.33	1.23	1.22	0.99	-0.02	0.44273	0.60184	0.4939	0.69982	0.533761	0.493	0.464	0.03
hsa-miR-3667-5p	1.59	1.69	0.88	0.71	0.94	-0.09	0.45083	0.61094	0.89446	0.95806	0.533166	0.507	0.407	0.1
hsa-miR-6766-3p	3.88	3.79	1.08	0.86	1.02	0.03	0.45715	0.61758	0.37874	0.59692	0.467297	0.268	0.221	0.05
hsa-miR-4739	3.17	3.45	3.36	2.04	0.92	-0.13	0.46725	0.62927	0.81258	0.91101	0.531977	0.796	0.497	0.3
hsa-miR-2861	59.47	56.97	19.7	19.54	1.04	0.06	0.47205	0.63314	0.38604	0.60405	0.46842	0.313	0.324	-0.01
hsa-miR-6727-5p	17.48	19.58	10.54	9.33	0.89	-0.16	0.47363	0.63314	0.67677	0.84354	0.531514	0.531	0.455	0.08
hsa-miR-762	66.35	66.35	63.21	52.57	1	0	0.47449	0.63314	0.32127	0.54168	0.468552	0.738	0.683	0.05
hsa-miR-5001-5p	4.45	5.03	2.57	2.37	0.89	-0.17	0.4925	0.65516	0.59431	0.77859	0.530193	0.498	0.442	0.06
hsa-miR-320c	17.3	16.63	11.12	9.49	1.04	0.06	0.4943	0.65555	0.79815	0.90651	0.530061	0.623	0.52	0.1
hsa-miR-134-5p	3.9	4.62	2.97	2.7	0.85	-0.24	0.50108	0.66253	0.71045	0.85899	0.529598	0.6	0.528	0.07
hsa-miR-6807-5p	1.6	1.83	0.96	0.9	0.87	-0.19	0.51557	0.67961	0.72496	0.86164	0.528607	0.508	0.467	0.04
hsa-miR-1471	4.73	4.9	1.45	1.66	0.96	-0.05	0.52042	0.6819	0.29149	0.52101	0.528277	0.315	0.342	-0.03
hsa-miR-575	1.51	1.6	0.78	0.51	0.94	-0.09	0.52044	0.6819	0.52025	0.72535	0.528277	0.463	0.313	0.15
hsa-miR-7847-3p	14.69	15.22	7.82	7.17	0.96	-0.05	0.5381	0.70292	0.60131	0.78314	0.527088	0.513	0.453	0.06
hsa-miR-5787	70.96	70.96	19.32	23.6	1	0	0.54366	0.70806	0.40625	0.61775	0.526625	0.274	0.322	-0.05
hsa-miR-6849-5p	1.85	2.06	1.34	1.28	0.9	-0.16	0.55117	0.71479	0.72421	0.86164	0.526229	0.618	0.57	0.05
hsa-miR-6127	11.45	11.65	9.97	5.33	0.98	-0.02	0.55211	0.71479	0.58943	0.77698	0.526163	0.736	0.413	0.32
hsa-miR-4655-3p	2.04	2.16	1.94	2.15	0.95	-0.08	0.55419	0.71535	0.46947	0.67684	0.526031	0.736	0.752	-0.02
hsa-miR-6856-5p	1.57	1.68	0.95	0.89	0.93	-0.1	0.55925	0.7183	0.69647	0.8577	0.5257	0.515	0.47	0.04
hsa-miR-4687-3p	70.96	67.78	59.37	39.63	1.05	0.07	0.55978	0.7183	0.35356	0.57174	0.474366	0.681	0.495	0.19
hsa-miR-451a	15.94	13.66	77.53	83.83	1.17	0.22	0.56329	0.71955	0.85796	0.94457	0.474564	1.744	1.797	-0.05
hsa-miR-16-5p	2.12	1.91	7.01	5.48	1.11	0.15	0.56431	0.71955	0.73739	0.86928	0.47463	1.961	1.685	0.28
hsa-miR-4465	49.75	49.75	16.74	15.42	1	0	0.56676	0.71955	0.47301	0.67684	0.525172	0.359	0.319	0.04
hsa-miR-1180-3p	1.71	1.81	1.67	1.58	0.94	-0.09	0.56737	0.71955	0.66803	0.83987	0.525172	0.758	0.684	0.07
hsa-miR-5703	6.67	6.82	3.38	3.01	0.98	-0.03	0.57246	0.72198	0.56666	0.76315	0.524841	0.468	0.401	0.07
hsa-miR-6800-5p	159.66	159.66	33.71	42.24	1	0	0.5726	0.72198	0.43625	0.64548	0.475357	0.208	0.268	-0.06
hsa-miR-489-3p	9.89	10.55	5.68	5.75	0.94	-0.09	0.57654	0.72484	0.56549	0.76315	0.524577	0.498	0.484	0.01
hsa-miR-4455	13.83	13.96	15.55	15.49	0.99	-0.01	0.57862	0.72535	0.59338	0.77859	0.475555	0.79	0.84	-0.05
hsa-miR-6765-3p	3.14	2.95	1.18	1	1.06	0.09	0.58586	0.73232	0.42145	0.63169	0.476017	0.346	0.306	0.04
hsa-miR-6724-5p	23.1	23.5	5.12	3.49	0.98	-0.02	0.58873	0.73381	0.46019	0.67175	0.523718	0.229	0.153	0.08
hsa-miR-3665	110.46	110.46	56.59	61.8	1	0	0.59682	0.74	0.93227	0.9788	0.476744	0.445	0.489	-0.04
hsa-miR-3663-3p	44.65	46.56	22.04	22.62	0.96	-0.06	0.5971	0.74	0.61621	0.7954	0.476744	0.454	0.483	-0.03
hsa-miR-4769-3p	4.19	4.06	1.04	1.28	1.03	0.04	0.60777	0.75108	0.99073	0.9995	0.477405	0.243	0.3	-0.06
hsa-miR-195-3p	1.5	1.54	0.67	0.59	0.97	-0.04	0.62048	0.76462	0.86469	0.9448	0.521802	0.406	0.353	0.05
hsa-miR-1225-5p	36.58	35.03	35.38	20.97	1.04	0.06	0.62664	0.77003	0.33976	0.5569	0.478594	0.808	0.53	0.28
hsa-miR-7855-5p	2.55	2.58	1.35	1.75	0.99	-0.02	0.63221	0.77454	0.29713	0.52107	0.521076	0.469	0.559	-0.09
hsa-miR-33b-3p	86.87	86.87	31.36	32.39	1	0	0.63388	0.77454	0.44102	0.6485	0.520943	0.376	0.372	0
hsa-miR-371b-5p	3.97	4.4	3.18	2.67	0.9	-0.15	0.63972	0.7795	0.8959	0.95806	0.520613	0.652	0.541	0.11
hsa-miR-572	2.3	2.31	1.18	0.92	1	-0.01	0.64188	0.77994	0.90773	0.9678	0.520481	0.463	0.364	0.1
hsa-miR-642a-3p	45.54	47.57	39.89	14.96	0.96	-0.06	0.64468	0.78116	0.44128	0.6485	0.520283	0.773	0.311	0.46
hsa-miR-4741	8.05	8.12	5.71	4.95	0.99	-0.01	0.65051	0.78387	0.97904	0.9995	0.519952	0.633	0.547	0.09
hsa-miR-6806-5p	2.93	2.86	1.57	1.49	1.02	0.03	0.65052	0.78387	0.80079	0.90668	0.519952	0.506	0.471	0.03
hsa-miR-6850-5p	469.63	469.63	229.93	231.9	1	0	0.65328	0.78501	0.53686	0.73761	0.51949	0.441	0.427	0.01
hsa-miR-670-5p	2.13	2.23	1.9	1.8	0.96	-0.06	0.65814	0.78776	0.84487	0.93517	0.51949	0.673	0.623	0.05
hsa-miR-1273g-3p	15.24	15.47	11.08	9.98	0.99	-0.02	0.65918	0.78776	0.95481	0.98656	0.519424	0.663	0.594	0.07
hsa-miR-6808-5p	2.67	2.82	1.75	1.88	0.95	-0.08	0.6625	0.78825	0.52342	0.72588	0.519226	0.556	0.567	-0.01
hsa-miR-4634	63.56	63.56	14.4	11.04	1	0	0.66367	0.78825	0.99585	0.9995	0.480906	0.23	0.176	0.05
hsa-miR-4290	2.6	2.59	0.86	0.73	1	0.01	0.66577	0.78825	0.58521	0.77376	0.480973	0.307	0.266	0.04
hsa-miR-328-5p	12.88	13.13	15.65	13.56	0.98	-0.03	0.66684	0.78825	0.95122	0.98519	0.518961	0.885	0.773	0.11
hsa-miR-638	49.75	49.75	15.71	15.99	1	0	0.68182	0.80208	0.6315	0.80774	0.481964	0.313	0.326	-0.01
hsa-miR-4327	13.04	13.44	9	7.26	0.97	-0.04	0.68223	0.80208	0.98511	0.9995	0.518036	0.616	0.496	0.12
hsa-miR-6090	779.77	861.18	412.72	400.88	0.91	-0.14	0.6882	0.80692	0.57195	0.76557	0.48269	0.439	0.443	0
hsa-miR-486-5p	2.08	1.97	2.02	2.35	1.06	0.08	0.69445	0.81206	0.71239	0.85899	0.51731	0.782	0.87	-0.09
hsa-miR-4763-3p	48.66	47.57	19.42	17.88	1.02	0.03	0.69821	0.81326	0.86815	0.9448	0.517045	0.362	0.331	0.03
hsa-miR-7704	17.12	16.44	8.28	7.49	1.04	0.06	0.70105	0.81326	0.83076	0.92425	0.483087	0.439	0.403	0.04
hsa-miR-6821-5p	126.76	126.76	23.63	21.82	1	0	0.70109	0.81326	0.9338	0.9788	0.516781	0.187	0.173	0.01
hsa-miR-7150	31.1	30.59	19.91	17.93	1.02	0.02	0.70884	0.81973	0.86721	0.9448	0.516451	0.569	0.505	0.06
hsa-miR-642b-3p	10.41	10.83	4.03	2.71	0.96	-0.06	0.71225	0.81973	0.73096	0.86441	0.516253	0.376	0.257	0.12
hsa-miR-3648	2.23	2.13	2.54	1.7	1.04	0.06	0.71232	0.81973	0.59603	0.77859	0.516253	0.885	0.629	0.26
hsa-miR-4484	4.04	4.04	1.78	1.7	1	0	0.71568	0.8213	0.71598	0.85899	0.516054	0.415	0.388	0.03
hsa-miR-6088	74.09	67.78	34.36	30.39	1.09	0.13	0.71746	0.8213	0.47543	0.67807	0.484078	0.4	0.369	0.03
hsa-miR-7977	16.63	16.44	8.03	7.2	1.01	0.02	0.72125	0.82348	0.68376	0.84499	0.515724	0.456	0.398	0.06
hsa-miR-206	1.33	1.4	1.07	0.92	0.95	-0.07	0.7247	0.82525	0.98638	0.9995	0.515526	0.656	0.569	0.09
hsa-miR-574-3p	2.99	3.12	3.35	2.72	0.96	-0.07	0.72922	0.82822	0.79311	0.90552	0.515262	0.796	0.666	0.13
hsa-miR-4728-3p	3.04	2.95	0.76	0.76	1.03	0.05	0.73941	0.83761	0.77462	0.89609	0.485333	0.242	0.245	0
hsa-miR-6826-5p	3.9	3.74	3.18	2.83	1.04	0.06	0.74397	0.84058	0.99323	0.9995	0.514403	0.642	0.57	0.07
hsa-miR-4793-3p	1.87	1.72	1.52	1.36	1.09	0.13	0.74625	0.84098	0.63735	0.80788	0.485729	0.655	0.613	0.04
hsa-miR-6125	172.78	172.78	40.45	38.62	1	0	0.7511	0.84212	0.8927	0.95806	0.513808	0.232	0.223	0.01
hsa-miR-4466	36.58	36.58	9.58	10.79	1	0	0.75254	0.84212	0.99603	0.9995	0.486126	0.257	0.289	-0.03
hsa-miR-6510-5p	14.56	13.73	8.76	8.57	1.06	0.08	0.75307	0.84212	0.80455	0.90668	0.513874	0.598	0.573	0.03
hsa-miR-1207-5p	30.09	31.1	12.2	9.1	0.97	-0.05	0.75966	0.84732	0.63888	0.80788	0.513478	0.369	0.281	0.09
hsa-miR-7850-5p	1.77	1.63	1.05	0.92	1.09	0.12	0.76685	0.85315	0.64333	0.81115	0.486919	0.529	0.479	0.05
hsa-miR-1238-5p	4.51	4.73	3.42	3.4	0.95	-0.07	0.77375	0.85862	0.75762	0.87884	0.487315	0.578	0.59	-0.01
hsa-let-7b-5p	2.45	2.45	1.49	1.5	1	0	0.78068	0.86411	0.67459	0.84354	0.512289	0.529	0.513	0.02
hsa-miR-451b	2.26	2.47	3.33	2.63	0.91	-0.13	0.78762	0.86865	0.38351	0.60227	0.511892	0.878	0.775	0.1
hsa-miR-3149	4.09	5.44	4.79	4.57	0.75	-0.41	0.78877	0.86865	0.85836	0.94457	0.488174	0.748	0.728	0.02
hsa-miR-1260b	2.4	2.31	0.58	0.42	1.04	0.05	0.79456	0.87281	0.92664	0.97843	0.488504	0.245	0.177	0.07
hsa-miR-3675-3p	2.77	2.76	1.06	1.04	1	0.01	0.8027	0.87954	0.751	0.87416	0.488967	0.353	0.351	0
hsa-miR-1228-5p	1.63	1.79	1.9	1.82	0.91	-0.13	0.81204	0.88753	0.87095	0.9448	0.510505	0.816	0.766	0.05
hsa-miR-3064-5p	1.46	1.48	1.08	0.96	0.99	-0.02	0.81671	0.8904	0.73127	0.86441	0.48976	0.613	0.56	0.05
hsa-miR-539-5p	1.82	1.88	0.75	0.65	0.97	-0.04	0.81905	0.89071	0.61428	0.7954	0.489892	0.375	0.332	0.04
hsa-miR-187-5p	3.27	3.2	2.62	2.07	1.02	0.03	0.82139	0.89103	0.89639	0.95806	0.509976	0.678	0.543	0.13
hsa-miR-6860	1.45	1.45	0.87	0.8	1	0.01	0.82607	0.89389	0.94726	0.98517	0.509712	0.527	0.479	0.05
hsa-miR-6716-3p	3.37	3.66	6.59	6.2	0.92	-0.12	0.84488	0.91196	0.57529	0.76563	0.508655	0.996	1.021	-0.02
hsa-miR-4443	187.38	180.08	74.32	75.53	1.04	0.06	0.8476	0.91264	0.68034	0.8436	0.508457	0.404	0.4	0
hsa-miR-5100	12.88	11.8	15.28	11.67	1.09	0.13	0.85312	0.91407	0.4908	0.69771	0.491808	0.876	0.728	0.15
hsa-miR-4701-3p	3.5	4.21	3.46	3.41	0.83	-0.27	0.85313	0.91407	0.80868	0.90898	0.508192	0.679	0.653	0.03
hsa-miR-6749-5p	28.93	28.93	49.18	13.38	1	0	0.85775	0.91676	0.32768	0.5464	0.507928	1.336	0.425	0.91
hsa-miR-7107-5p	70.94	70.96	38.99	99.68	1	0	0.86249	0.91741	0.36981	0.59459	0.507664	0.477	1.082	-0.61
hsa-miR-6068	9.68	9.47	5.17	4.61	1.02	0.03	0.86258	0.91741	0.9267	0.97843	0.507664	0.492	0.442	0.05
hsa-miR-3148	2.92	2.91	3.02	2.95	1	0	0.87443	0.92601	0.93676	0.97954	0.492997	0.723	0.714	0.01
hsa-miR-21-5p	1.57	1.51	2.13	1.52	1.04	0.06	0.87799	0.92601	0.81574	0.9122	0.493195	1.012	0.748	0.26
hsa-miR-6883-5p	1.64	1.67	1.19	1.14	0.98	-0.03	0.87799	0.92601	0.91046	0.96834	0.506805	0.617	0.584	0.03
hsa-miR-7111-3p	3.57	3.5	1.06	1.11	1.02	0.03	0.87917	0.92601	0.98439	0.9995	0.493261	0.281	0.295	-0.01
hsa-miR-1587	3.7	3.55	1.23	1.41	1.04	0.06	0.88274	0.92751	0.57554	0.76563	0.493459	0.319	0.354	-0.04
hsa-miR-92a-3p	1.38	1.43	1.68	1.69	0.97	-0.05	0.89463	0.93697	0.6807	0.8436	0.50588	0.898	0.853	0.05
hsa-miR-4785	1.89	1.92	0.55	0.51	0.99	-0.02	0.89701	0.93697	0.78931	0.90355	0.494252	0.285	0.266	0.02
hsa-miR-630	6.55	5.99	4.15	3.74	1.09	0.13	0.8982	0.93697	0.86925	0.9448	0.494318	0.579	0.53	0.05
hsa-miR-4440	1.68	1.66	1.23	1.13	1.01	0.02	0.90416	0.93842	0.75065	0.87416	0.494649	0.618	0.582	0.04
hsa-miR-32-3p	4.18	4.79	4.23	4.11	0.87	-0.2	0.90416	0.93842	0.92904	0.97853	0.505351	0.726	0.699	0.03
hsa-miR-4281	307.61	387.51	177.68	137.55	0.79	-0.33	0.90606	0.93842	0.75158	0.87416	0.505153	0.492	0.389	0.1
hsa-miR-8069	48.66	49.75	24.88	25.17	0.98	-0.03	0.91123	0.94154	0.83557	0.92723	0.504955	0.477	0.475	0
hsa-miR-7844-5p	1.86	1.75	1.59	1.52	1.06	0.09	0.92087	0.94924	0.98271	0.9995	0.495573	0.666	0.641	0.02
hsa-miR-2278	2.18	2.38	1.78	1.7	0.91	-0.13	0.92326	0.94945	0.9995	0.9995	0.504294	0.675	0.644	0.03
hsa-miR-6886-3p	2.47	2.49	0.72	0.71	0.99	-0.01	0.93163	0.9558	0.98973	0.9995	0.496168	0.271	0.269	0
hsa-miR-4532	15.1	16.12	23.33	22.67	0.94	-0.09	0.93761	0.95967	0.63505	0.80774	0.503502	0.96	1.001	-0.04
hsa-miR-4459	307.61	307.61	161.05	134.77	1	0	0.94042	0.96029	0.71915	0.85942	0.496697	0.478	0.41	0.07
hsa-miR-150-3p	12.8	13.04	10.98	8.87	0.98	-0.03	0.9448	0.9625	0.70976	0.85899	0.503105	0.743	0.624	0.12
hsa-miR-197-5p	10.1	9.73	21.88	14.65	1.04	0.05	0.95319	0.96878	0.54689	0.7481	0.502643	1.244	0.923	0.32
hsa-miR-4730	4.29	4.42	7.95	5.96	0.97	-0.04	0.95679	0.97017	0.29224	0.52101	0.502445	1.06	0.934	0.13
hsa-miR-6751-5p	1.26	1.26	0.93	0.82	1	0	0.97839	0.98976	0.79786	0.90651	0.498745	0.568	0.513	0.06
hsa-miR-4516	613.75	613.75	357.2	344.48	1	0	0.98905	0.99508	0.96299	0.99266	0.499339	0.509	0.493	0.02
hsa-miR-3195	126.76	117.97	52.67	50.85	1.07	0.1	0.98917	0.99508	0.89346	0.95806	0.500661	0.406	0.389	0.02
hsa-miR-8485	2.68	2.65	2.63	2.13	1.01	0.02	0.99159	0.99508	0.74199	0.87149	0.499471	0.762	0.639	0.12
hsa-miR-7641	1.56	1.63	1.96	1.94	0.96	-0.06	0.99279	0.99508	0.94212	0.98279	0.499538	0.909	0.908	0
hsa-miR-595	3.95	4.1	4.43	4.28	0.96	-0.05	0.9976	0.9976	0.94893	0.98517	0.499802	0.778	0.757	0.02
