## Supplemental Table 3 for "Competitive learning suggests circulating miRNA profiles for cancers decades prior to diagnosis"

### Sheet: Supplementary Table 3
miR-1202
miR-1207-5p
miR-1229-3p
miR-1273g-3p
miR-1343-5p
miR-149-3p
miR-2276-3p
miR-2861
miR-3162-5p
miR-3196
miR-320a
miR-328-5p
miR-3663-3p
miR-3665
miR-3682-3p
miR-3940-5p
miR-3960
miR-4270
miR-4306
miR-4327
miR-4430
miR-4433a-3p
miR-4433b-3p
miR-4459
miR-4463
miR-4486
miR-4515
miR-4516
miR-4530
miR-4532
miR-4664-3p
miR-4687-3p
miR-4707-3p
miR-4721
miR-4741
miR-5196
miR-550a-5p
miR-5703
miR-5739
miR-575
miR-6084
miR-6085
miR-6087
miR-6089
miR-6090
miR-630
miR-636
miR-642a-3p
miR-6724-5p
miR-6756-5p
miR-6763-5p
miR-6777-3p
miR-6786-5p
miR-6791-5p
miR-6793-5p
miR-6794-5p
miR-6795-3p
miR-6796-5p
miR-6821-5p
miR-6826-5p
miR-6829-5p
miR-6873-3p
miR-6879-5p
miR-762
miR-769-3p
miR-7855-5p
miR-8063
