## Supplemental Table 4 for "Competitive learning suggests circulating miRNA profiles for cancers decades prior to diagnosis"

### Sheet: pubmed_overview(2)
pubmed_id
19022373
19435529
20028859
20145152
20859756
21274007
21475928
21592394
21743970
21761344
21859927
22134529
22172905
22356768
22459450
22540308
22643117
22767230
22995316
23029380
23111773
23228962
23306701
23387986
23434592
23521833
23609190
23627607
23675407
23691483
23799609
23817051
23826111
23874370
23932154
24053158
24217767
24265291
24283459
24400111
24443232
24449318
24454819
24481448
24621930
24649136
24655723
24703100
24771630
24791633
24846313
24909689
24926315
24971999
24981248
25031755
25047087
25081069
25081869
25117070
25120655
25159093
25171860
25187682
25230788
25240490
25255219
25268995
25330373
25340937
25350115
25388097
25420507
25495156
25497975
25552935
25650273
25663689
25667451
25682061
25688358
25691096
25706130
25728273
25731670
25736597
25760964
25775010
25845839
25847955
25863966
25924850
25943911
25954907
25961594
25961913
25964079
25975751
26032086
26036630
26164366
26208314
26228085
26255374
26263387
26297223
26328011
26338522
26345808
26355751
26416448
26472185
26497046
26502847
26518362
26539909
26549025
26595523
26597380
26604271
26609479
26656154
26725326
26781873
26860703
26908504
26951445
26990997
26993767
27012708
27019627
27019673
27040767
27086852
27086911
27102646
27107415
27180809
27198570
27216188
27225591
27229534
27275163
27279541
27279836
27304056
27364926
27448976
27461404
27559432
27563011
27582550
27586203
27655640
27713126
27716620
27716787
27752905
27764787
27780918
27784378
27852979
27903980
27959953
27965096
27988424
27994670
28000880
28008607
28067858
28072703
28095588
28106481
28160566
28178672
28231756
28235236
28243124
28245982
28288874
28317284
28356931
28386351
28440476
28442921
28443461
28458781
28466785
28481393
28521431
28551636
28592827
28601080
28607607
28651018
28657541
28697793
28704935
28708135
28713899
28885699
28895405
28902136
28977880
28980150
29104512
29131262
29151939
29152656
29159900
29179454
29208462
29217161
29218245
29226644
29251329
29312511
29317831
29422112
29452092
29507618
29518473
29531336
29535815
29540855
29557813
29568059
29568392
29607263
29620153
29620238
29620443
29653565
29692777
29788729
29800682
29803922
29899182
29971915
30056111
30066913
30119255
30127618
30145798
30150364
30171046
30176933
30178846
30202238
30216440
30243935
30245930
30264202
30304549
30341249
30341811
30349372
30382619
30426475
30472720
30475754
30489194
30551491
30556879
30559405
30634628
30651878
30655799
30655858
30669553
30670982
30707694
30774556
30825424
30844657
30862091
30867774
30867795
30867840
30915734
30944080
30964171
31009404
31015791
31018918
31066253
31099044
31102419
31110284
31125107
31136284
31141411
31164669
31170943
31191653
31244554
31264061
31281456
31354222
31358735
31359311
31382188
31395931
31397210
31402962
31408432
31483849
31515469
31517861
31549595
31563901
31587286
31594465
31597953
31646561
31649850
31655196
31662823
31672492
31695413
31713278
31721725
31749230
31776329
