## Supplemental Table 5 for "Competitive learning suggests circulating miRNA profiles for cancers decades prior to diagnosis"

### Sheet: pubmed_overview(1)
terms	count
miR-320a, cancer	93
miR-630, cancer	59
miR-1207-5p, cancer	25
miR-149-3p, cancer	21
miR-320a, breast cancer	17
miR-575, cancer	14
miR-3196, cancer	13
miR-320a, lung cancer	11
miR-1202, cancer	10
miR-630, lung cancer	10
miR-4516, cancer	9
miR-2861, cancer	8
miR-320a, colon cancer	8
miR-636, cancer	8
miR-762, cancer	7
miR-769-3p, cancer	7
miR-630, breast cancer	6
miR-1273g-3p, cancer	5
miR-3196, breast cancer	5
miR-328-5p, cancer	5
miR-3940-5p, cancer	5
miR-4270, cancer	5
miR-4306, cancer	5
miR-1207-5p, lung cancer	4
miR-1207-5p, breast cancer	4
miR-3162-5p, cancer	4
miR-3196, lung cancer	4
miR-3663-3p, cancer	4
miR-4530, cancer	4
miR-4532, cancer	4
miR-642a-3p, cancer	4
miR-2861, lung cancer	3
miR-3665, cancer	3
miR-3960, cancer	3
miR-4430, cancer	3
miR-4532, breast cancer	3
miR-550a-5p, cancer	3
miR-575, breast cancer	3
miR-1207-5p, colon cancer	2
miR-149-3p, lung cancer	2
miR-149-3p, breast cancer	2
miR-3940-5p, lung cancer	2
miR-4270, lung cancer	2
miR-4306, breast cancer	2
miR-4741, cancer	2
miR-5703, cancer	2
miR-6087, cancer	2
miR-630, colon cancer	2
miR-636, breast cancer	2
miR-636, colon cancer	2
miR-6756-5p, cancer	2
miR-762, breast cancer	2
miR-769-3p, breast cancer	2
miR-1202, breast cancer	1
miR-1229-3p, colon cancer	1
miR-1229-3p, cancer	1
miR-1273g-3p, breast cancer	1
miR-1273g-3p, colon cancer	1
miR-1343-5p, cancer	1
miR-2861, breast cancer	1
miR-3196, colon cancer	1
miR-328-5p, breast cancer	1
miR-3665, lung cancer	1
miR-3960, breast cancer	1
miR-4270, breast cancer	1
miR-4306, lung cancer	1
miR-4430, breast cancer	1
miR-4433b-3p, cancer	1
miR-4459, cancer	1
miR-4463, cancer	1
miR-4516, lung cancer	1
miR-4516, breast cancer	1
miR-4530, breast cancer	1
miR-4664-3p, cancer	1
miR-4707-3p, cancer	1
miR-550a-5p, lung cancer	1
miR-575, lung cancer	1
miR-6090, cancer	1
miR-642a-3p, lung cancer	1
miR-642a-3p, breast cancer	1
miR-6724-5p, cancer	1
miR-6756-5p, breast cancer	1
miR-6763-5p, cancer	1
miR-6794-5p, breast cancer	1
miR-6793-5p, cancer	1
miR-6794-5p, cancer	1
miR-769-3p, lung cancer	1
miR-1202, lung cancer	0
miR-1202, colon cancer	0
miR-1229-3p, lung cancer	0
miR-1229-3p, breast cancer	0
miR-1273g-3p, lung cancer	0
miR-1343-5p, lung cancer	0
miR-1343-5p, breast cancer	0
miR-1343-5p, colon cancer	0
miR-149-3p, colon cancer	0
miR-2276-3p, lung cancer	0
miR-2276-3p, breast cancer	0
miR-2276-3p, colon cancer	0
miR-2276-3p, cancer	0
miR-2861, colon cancer	0
miR-3162-5p, lung cancer	0
miR-3162-5p, breast cancer	0
miR-3162-5p, colon cancer	0
miR-328-5p, lung cancer	0
miR-328-5p, colon cancer	0
miR-3663-3p, lung cancer	0
miR-3663-3p, breast cancer	0
miR-3663-3p, colon cancer	0
miR-3665, breast cancer	0
miR-3665, colon cancer	0
miR-3682-3p, lung cancer	0
miR-3682-3p, colon cancer	0
miR-3682-3p, breast cancer	0
miR-3682-3p, cancer	0
miR-3940-5p, colon cancer	0
miR-3940-5p, breast cancer	0
miR-3960, lung cancer	0
miR-3960, colon cancer	0
miR-4270, colon cancer	0
miR-4306, colon cancer	0
miR-4327, lung cancer	0
miR-4327, breast cancer	0
miR-4327, cancer	0
miR-4327, colon cancer	0
miR-4430, lung cancer	0
miR-4430, colon cancer	0
miR-4433a-3p, breast cancer	0
miR-4433a-3p, lung cancer	0
miR-4433a-3p, colon cancer	0
miR-4433a-3p, cancer	0
miR-4433b-3p, breast cancer	0
miR-4433b-3p, lung cancer	0
miR-4433b-3p, colon cancer	0
miR-4459, lung cancer	0
miR-4459, colon cancer	0
miR-4459, breast cancer	0
miR-4463, lung cancer	0
miR-4463, breast cancer	0
miR-4463, colon cancer	0
miR-4486, breast cancer	0
miR-4486, lung cancer	0
miR-4515, lung cancer	0
miR-4486, cancer	0
miR-4486, colon cancer	0
miR-4515, cancer	0
miR-4515, colon cancer	0
miR-4515, breast cancer	0
miR-4516, colon cancer	0
miR-4530, lung cancer	0
miR-4530, colon cancer	0
miR-4532, lung cancer	0
miR-4532, colon cancer	0
miR-4664-3p, lung cancer	0
miR-4664-3p, breast cancer	0
miR-4664-3p, colon cancer	0
miR-4687-3p, lung cancer	0
miR-4687-3p, breast cancer	0
miR-4687-3p, cancer	0
miR-4687-3p, colon cancer	0
miR-4707-3p, lung cancer	0
miR-4707-3p, colon cancer	0
miR-4707-3p, breast cancer	0
miR-4721, lung cancer	0
miR-4721, breast cancer	0
miR-4721, colon cancer	0
miR-4721, cancer	0
miR-4741, lung cancer	0
miR-4741, breast cancer	0
miR-5196, lung cancer	0
miR-4741, colon cancer	0
miR-5196, breast cancer	0
miR-5196, colon cancer	0
miR-5196, cancer	0
miR-550a-5p, breast cancer	0
miR-550a-5p, colon cancer	0
miR-5703, lung cancer	0
miR-5703, breast cancer	0
miR-5703, colon cancer	0
miR-5739, lung cancer	0
miR-5739, colon cancer	0
miR-5739, breast cancer	0
miR-5739, cancer	0
miR-575, colon cancer	0
miR-6084, lung cancer	0
miR-6084, breast cancer	0
miR-6084, cancer	0
miR-6084, colon cancer	0
miR-6085, lung cancer	0
miR-6085, colon cancer	0
miR-6085, cancer	0
miR-6085, breast cancer	0
miR-6087, breast cancer	0
miR-6087, lung cancer	0
miR-6087, colon cancer	0
miR-6089, lung cancer	0
miR-6089, breast cancer	0
miR-6089, cancer	0
miR-6089, colon cancer	0
miR-6090, lung cancer	0
miR-6090, colon cancer	0
miR-6090, breast cancer	0
miR-636, lung cancer	0
miR-642a-3p, colon cancer	0
miR-6724-5p, lung cancer	0
miR-6724-5p, breast cancer	0
miR-6724-5p, colon cancer	0
miR-6756-5p, lung cancer	0
miR-6756-5p, colon cancer	0
miR-6763-5p, lung cancer	0
miR-6763-5p, colon cancer	0
miR-6763-5p, breast cancer	0
miR-6777-3p, lung cancer	0
miR-6777-3p, breast cancer	0
miR-6777-3p, colon cancer	0
miR-6777-3p, cancer	0
miR-6786-5p, lung cancer	0
miR-6786-5p, breast cancer	0
miR-6786-5p, cancer	0
miR-6786-5p, colon cancer	0
miR-6791-5p, lung cancer	0
miR-6791-5p, cancer	0
miR-6791-5p, breast cancer	0
miR-6791-5p, colon cancer	0
miR-6793-5p, colon cancer	0
miR-6793-5p, breast cancer	0
miR-6793-5p, lung cancer	0
miR-6794-5p, lung cancer	0
miR-6794-5p, colon cancer	0
miR-6795-3p, lung cancer	0
miR-6795-3p, colon cancer	0
miR-6795-3p, breast cancer	0
miR-6795-3p, cancer	0
miR-6796-5p, lung cancer	0
miR-6796-5p, colon cancer	0
miR-6796-5p, breast cancer	0
miR-6821-5p, breast cancer	0
miR-6796-5p, cancer	0
miR-6821-5p, lung cancer	0
miR-6821-5p, cancer	0
miR-6821-5p, colon cancer	0
miR-6826-5p, lung cancer	0
miR-6826-5p, breast cancer	0
miR-6826-5p, cancer	0
miR-6826-5p, colon cancer	0
miR-6829-5p, colon cancer	0
miR-6829-5p, lung cancer	0
miR-6829-5p, breast cancer	0
miR-6829-5p, cancer	0
miR-6873-3p, lung cancer	0
miR-6873-3p, breast cancer	0
miR-6873-3p, cancer	0
miR-6879-5p, lung cancer	0
miR-6873-3p, colon cancer	0
miR-6879-5p, cancer	0
miR-6879-5p, breast cancer	0
miR-6879-5p, colon cancer	0
miR-762, lung cancer	0
miR-762, colon cancer	0
miR-769-3p, colon cancer	0
miR-7855-5p, lung cancer	0
miR-7855-5p, breast cancer	0
miR-7855-5p, colon cancer	0
miR-7855-5p, cancer	0
miR-8063, lung cancer	0
miR-8063, breast cancer	0
miR-8063, colon cancer	0
miR-8063, cancer	0
